# *N*-chlorination mediates protective and immunomodulatory effects of oxidized human plasma proteins

**DOI:** 10.1101/584961

**Authors:** Agnes Ulfig, Anton V. Schulz, Alexandra Müller, Natalie Lupilov, Lars I. Leichert

## Abstract

Hypochlorous acid (HOCl), a powerful antimicrobial oxidant, is produced by neutrophils to fight infections. Here we show that *N*-chlorination, induced by HOCl concentrations encountered at sites of inflammation, converts blood plasma proteins into chaperone-like holdases that protect other proteins from aggregation. This chaperone-like conversion was reversible by antioxidants and was abrogated by prior methylation of basic amino acids. Furthermore, reversible *N*-chlorination of basic amino acid side chains is the major factor that converts plasma proteins into efficient activators of immune cells. Finally, HOCl-modified serum albumin was found to act as a pro-survival molecule that protects neutrophils from cell death induced by highly immunogenic foreign antigens. We propose that activation and enhanced persistence of neutrophils mediated by HOCl-modified plasma proteins, resulting in the increased and prolonged generation of ROS, including HOCl, constitutes a potentially detrimental positive feedback loop that can only be attenuated through the reversible nature of the modification involved.
