## Supplementary material for "*N*-chlorination mediates protective and immunomodulatory effects of oxidized human plasma proteins": Source Data: Figure_6_Source_Data_1.csv

Field Group
Experiment File Name:	Lucigenin_assay_protocol_1_181106_0001_.xpt
Date	06.11.2018_	Plate Number:	Plate 1
Time	18:53:47
Lum
Kinetic read	PMA	PMA	PMA	a2M UT	a2M UT	a2M UT	a2M 10xHOCl	a2M 10xHOCl	a2M 10xHOCl	a2M 50xHOCl	a2M 50xHOCl	a2M 50xHOCl	a2M 10xHOCl Asc	a2M 10xHOCl Asc	a2M 10xHOCl Asc	a2M 50xHOCl Asc	a2M 50xHOCl Asc	a2M 50xHOCl Asc	a2M MET 10xHOCl	a2M MET 10xHOCl	a2M MET 50xHOCl	a2M MET 50xHOCl	PBS	PBS	PBS	PBS	PBS
00:00:00	1240	957	1075	619	572	499	771	781	1123	635	713	737	703	855	741	870	1523	734	630	641	547	809	734	923	827	871	844
00:01:53	1287	1021	1049	592	626	491	776	855	1166	814	801	832	702	762	839	961	1397	722	647	606	660	812	694	988	865	938	873
00:03:46	1398	1137	1262	740	687	674	825	902	1204	959	771	804	744	938	766	923	1434	886	646	658	807	1009	708	1096	819	679	936
00:05:39	1485	1334	1374	737	715	672	982	1019	1255	936	999	920	727	980	757	1014	1643	775	808	826	722	1165	870	1163	759	949	1016
00:07:32	1687	1587	1499	721	660	705	923	1081	1343	905	902	1031	655	920	922	1079	1392	813	729	858	767	1267	897	1204	878	912	737
00:09:25	1825	1914	1899	840	739	874	1071	1119	1405	929	902	1032	740	940	864	1299	1436	913	808	829	899	1214	964	1264	900	882	1013
00:11:18	2154	2284	2688	817	695	758	1176	1136	1140	1011	1067	1185	895	1066	887	1216	1205	949	838	979	1002	1299	862	1189	976	964	934
00:13:11	2453	2468	2798	828	808	826	1159	1006	1066	831	1215	996	904	1000	928	1178	1243	950	835	915	845	1334	968	1503	985	981	1234
00:15:04	2598	2874	3254	832	954	939	1320	1236	1172	1054	1005	1191	816	1123	911	1221	1062	893	852	1072	980	1515	1174	1289	1059	1139	1039
00:16:57	2984	3145	3354	970	814	914	1302	1208	1113	1204	1174	1264	953	908	945	1029	963	925	840	1175	1073	1612	1123	1399	1068	1144	1269
00:18:50	3312	3315	3401	1069	962	1017	1384	1054	1196	1221	1287	1221	989	1238	911	1257	917	991	1044	1197	1106	1608	1141	1151	1137	1118	1193
00:20:43	3612	3514	3621	1006	776	950	1221	1116	1145	1291	1343	1414	898	1100	901	1190	969	1065	1140	1276	1303	1497	1054	1221	1046	1114	1188
00:22:36	3541	3345	3512	1079	977	954	1237	1012	960	1190	1459	1335	963	1068	963	1145	766	769	1271	1120	1093	1312	940	1013	1058	977	931
00:24:29	3689	3412	3441	985	944	1044	1118	1037	883	1109	1204	1373	885	1123	762	934	734	919	1067	1083	1125	1354	924	1014	992	970	1107
00:26:22	3741	3312	3211	865	975	1069	1165	834	955	1287	1409	1267	779	1077	759	1011	813	844	1027	1193	974	1207	920	1044	928	812	966
00:28:15	2987	3215	3345	1078	1046	877	906	900	818	998	1044	1094	708	801	636	865	616	711	995	899	837	983	853	788	819	691	925
00:30:08	2744	2985	2847	975	843	807	715	834	678	947	1011	1185	720	676	653	757	515	789	875	847	800	946	702	746	728	826	738
00:32:01	2454	2687	2412	832	683	733	737	763	679	873	953	1053	725	815	555	638	603	640	846	887	760	792	672	761	604	629	679
00:33:54	2352	2445	2274	806	648	851	615	553	607	783	863	886	788	708	482	803	517	659	746	705	690	801	633	613	620	616	780
00:35:47	2114	2342	2199	732	714	582	614	677	608	731	933	835	578	655	576	580	491	589	638	706	703	723	494	565	571	662	575
00:37:40	2015	2185	2054	646	587	681	563	594	595	652	694	648	590	533	514	492	427	560	636	707	679	739	585	560	541	456	574
00:39:33	1984	1905	2006	583	587	564	559	548	437	569	745	593	555	491	534	522	323	546	653	543	460	599	497	465	501	483	511
00:41:26	1878	1658	1811	592	517	445	504	484	382	577	582	507	566	572	439	405	433	440	511	568	563	529	572	418	401	536	423
00:43:19	1678	1555	1942	511	523	487	480	384	389	503	509	521	588	593	452	465	461	446	444	550	524	466	475	473	522	481	494
00:45:12	1541	1402	1711	529	439	437	469	360	467	509	484	534	494	451	497	445	410	417	409	484	448	517	417	541	393	384	483
00:47:05	1211	1435	1223	515	390	480	377	478	379	394	424	513	476	424	371	439	382	485	392	539	432	465	492	393	450	414	468
00:48:58	1438	1334	1429	425	389	409	472	313	416	465	461	537	392	491	403	398	373	376	364	324	460	372	410	388	401	371	359
00:50:51	1266	1283	1184	538	396	439	495	350	455	510	405	436	487	459	539	477	389	411	424	420	445	429	472	436	406	421	378
00:52:44	1242	1365	1396	408	365	405	391	402	409	437	408	391	480	470	346	372	363	400	372	440	360	500	473	342	431	401	439
00:54:37	1303	1381	1356	405	424	367	310	305	383	379	339	368	395	368	369	454	416	343	395	444	422	400	387	326	400	369	342
00:56:30	1339	1350	1330	355	415	382	354	345	441	364	330	402	391	414	399	371	423	429	390	520	443	442	384	309	361	364	382
00:58:23	1347	1380	1392	421	348	328	315	339	326	413	390	382	345	345	354	466	396	427	333	403	346	429	456	398	339	551	433
01:00:16	1282	1306	1415	418	393	372	335	276	335	390	436	309	379	431	412	335	466	406	321	357	375	341	363	300	405	441	457
01:02:09	1471	1370	1353	340	348	371	332	390	341	422	330	353	363	287	404	382	320	355	336	333	323	399	357	457	316	326	372
01:04:02	1349	1346	1342	338	372	368	306	339	382	297	378	399	419	406	396	317	283	373	430	426	365	330	416	301	360	302	345
01:05:55	1332	1391	1372	337	271	324	289	376	399	388	338	315	370	320	346	376	339	364	451	374	399	358	338	350	357	361	388
01:07:48	1402	1369	1238	351	419	300	349	337	333	401	369	400	361	338	408	354	363	450	335	404	283	404	417	365	395	333	321
01:09:41	1373	1382	1401	350	370	304	401	362	376	309	384	307	302	350	314	359	396	311	295	378	368	335	401	335	352	388	383
01:11:34	1380	1309	1400	370	316	405	395	406	356	357	344	310	377	339	410	293	368	368	334	383	366	394	408	396	302	396	278
01:13:27	1389	1389	1326	346	327	362	385	377	396	355	261	358	380	373	390	369	265	391	265	280	295	342	400	350	285	267	369
01:15:20	1204	1234	1207	313	421	297	268	343	337	331	310	302	313	327	373	351	333	330	412	376	330	344	389	330	356	386	392
01:17:13	1401	1259	1352	376	221	259	360	343	329	310	327	335	361	345	348	305	349	336	381	331	413	325	337	357	368	303	337
01:19:06	1430	1299	1438	370	335	290	337	287	325	362	345	293	396	343	328	274	399	333	365	303	392	340	292	257	316	294	370
01:20:59	1259	1380	1225	267	384	398	338	282	307	313	326	328	341	328	283	300	353	309	297	353	333	283	369	350	318	354	377
01:22:52	1510	1269	1291	333	400	345	316	285	320	356	375	313	321	421	291	401	307	365	275	313	452	425	462	362	370	348	372
01:24:45	1292	1159	1219	324	240	358	340	335	343	318	420	334	332	351	312	326	315	270	294	373	378	327	341	355	318	345	477
01:26:38	1171	1198	1245	424	378	327	365	324	320	279	282	283	387	342	370	346	347	384	388	391	343	402	375	354	289	402	383
01:28:31	1227	1232	1202	328	388	469	340	291	330	341	364	321	316	347	350	385	398	402	266	449	430	318	335	346	319	291	515
Field Group
Experiment File Name:	Lucigenin_assay_protocol_1_181106_0001_.xpt
Date	06.11.2018_	Plate Number:	Plate 1
Time	18:53:47
Lum
Kinetic read	PMA	PMA	PMA	a2M UT	a2M UT	a2M UT	a2M 10xHOCl	a2M 10xHOCl	a2M 10xHOCl	a2M 50xHOCl	a2M 50xHOCl	a2M 50xHOCl	a2M 10xHOCl Asc	a2M 10xHOCl Asc	a2M 10xHOCl Asc	a2M 50xHOCl Asc	a2M 50xHOCl Asc	a2M 50xHOCl Asc	a2M MET 10xHOCl	a2M MET 10xHOCl	a2M MET 50xHOCl	a2M MET 50xHOCl	PBS	PBS	PBS	PBS	PBS
00:00:00	429	573	556	543	323	392	359	609	454	403	334	358	269	279	306	553	287	324	387	318	484	359	406	444	485	383	501
00:01:53	491	479	547	517	397	365	363	587	440	238	300	304	255	248	313	465	271	371	405	316	419	292	265	276	454	449	483
00:03:46	588	552	576	444	330	305	412	561	420	292	308	445	266	339	292	429	308	352	392	392	428	343	299	344	419	339	364
00:05:39	762	639	640	372	290	319	428	665	421	351	330	317	326	328	350	442	260	362	342	414	480	369	396	410	488	359	462
00:07:32	705	609	866	506	378	402	443	588	369	305	376	253	272	355	402	382	294	260	363	441	476	418	410	416	527	475	548
00:09:25	766	747	669	449	399	359	392	499	337	461	348	297	309	372	409	488	307	338	439	360	528	243	444	451	496	521	501
00:11:18	780	782	720	511	391	377	344	531	398	300	484	417	279	430	456	613	257	320	463	418	389	421	341	523	662	457	476
00:13:11	821	748	680	532	388	369	412	382	332	398	339	268	307	427	377	499	310	430	444	402	476	370	470	462	643	465	544
00:15:04	686	789	703	506	407	457	431	510	434	386	404	363	362	379	434	558	263	293	455	425	556	367	449	588	584	433	555
00:16:57	767	748	704	443	432	425	298	461	413	313	344	363	333	364	388	544	349	433	434	387	503	491	366	507	575	503	452
00:18:50	669	604	797	413	353	351	375	376	388	377	360	344	286	478	404	534	321	333	335	379	412	407	452	468	583	394	432
00:20:43	638	846	590	406	325	465	311	392	429	344	346	383	378	331	330	505	258	363	434	396	417	393	338	483	468	422	450
00:22:36	777	887	683	375	361	353	275	302	362	321	337	365	292	424	351	356	258	337	380	396	332	304	368	339	443	413	371
00:24:29	795	732	743	307	393	362	280	267	295	412	368	251	261	276	334	340	183	272	345	302	330	297	312	335	325	367	363
00:26:22	601	646	650	267	282	233	212	331	314	255	334	325	268	249	273	278	265	363	317	250	277	326	277	374	338	387	337
00:28:15	622	458	707	302	254	322	251	272	211	260	327	248	247	232	291	301	240	282	245	272	262	338	293	272	326	240	266
00:30:08	537	573	536	234	281	275	194	232	238	221	227	282	196	308	293	244	245	291	230	217	245	277	259	158	272	289	283
00:32:01	630	588	619	250	216	265	240	282	208	188	271	201	192	201	314	187	149	362	290	237	242	251	182	250	275	255	249
00:33:54	502	539	635	260	210	218	277	269	232	216	286	190	192	261	183	196	305	222	219	233	204	205	289	190	231	252	224
00:35:47	661	595	611	363	239	248	173	208	635	196	197	201	184	212	183	245	188	203	201	228	263	209	230	231	165	189	200
00:37:40	621	627	642	218	201	221	154	170	222	182	177	226	195	171	197	178	185	175	180	144	267	247	192	245	250	160	184
00:39:33	662	547	639	225	211	195	200	214	180	247	251	181	207	180	202	205	155	240	144	172	206	255	185	174	222	178	152
00:41:26	715	690	585	165	205	206	171	216	166	194	199	199	136	171	194	180	160	138	153	159	195	151	199	212	176	191	208
00:43:19	639	705	626	186	201	158	153	169	204	200	196	206	131	176	191	244	139	141	154	217	221	206	129	201	174	159	124
00:45:12	659	691	702	183	155	173	144	204	238	218	151	182	169	168	149	181	152	138	121	141	191	174	183	188	165	192	132
00:47:05	653	639	614	154	171	158	162	178	229	172	187	210	189	178	126	195	164	209	150	176	170	171	167	174	172	282	188
00:48:58	701	692	883	176	170	120	234	168	159	192	221	184	171	174	116	177	149	189	135	157	126	194	159	207	137	140	181
00:50:51	650	686	958	150	142	177	136	209	136	142	174	159	177	148	93	190	166	147	224	117	171	191	186	157	219	155	154
00:52:44	784	828	777	205	184	189	178	181	174	183	174	181	142	159	161	168	135	147	168	148	147	170	189	253	196	144	167
00:54:37	826	885	810	166	192	196	181	185	157	180	218	190	165	148	154	155	126	215	212	158	178	168	118	147	178	107	134
00:56:30	800	828	988	155	191	128	188	128	156	147	136	161	154	151	188	159	194	120	143	163	189	166	138	173	229	149	176
00:58:23	848	831	768	166	114	137	152	220	133	181	174	117	139	201	169	184	167	137	124	140	133	156	170	195	185	119	162
01:00:16	788	831	957	142	148	139	144	193	148	144	163	131	116	163	132	131	180	173	134	138	151	166	146	152	156	186	145
01:02:09	724	740	943	185	175	130	152	173	148	157	195	181	155	161	180	218	144	174	197	160	179	144	182	151	122	127	153
01:04:02	818	965	1058	204	143	181	159	170	129	142	135	110	154	197	145	179	157	198	174	132	166	179	149	191	172	183	168
01:05:55	769	705	838	132	163	192	144	157	157	185	145	152	188	197	171	164	166	132	169	139	170	165	172	162	152	162	164
01:07:48	818	778	1003	159	152	129	158	203	159	199	151	196	174	151	167	158	136	142	170	125	230	140	213	111	185	133	197
01:09:41	882	895	987	151	166	163	166	159	133	160	193	146	188	176	173	175	130	178	208	132	185	178	124	139	135	164	155
01:11:34	866	894	1025	211	115	184	207	203	161	138	152	154	158	166	157	124	139	170	178	177	186	166	166	156	167	153	183
01:13:27	869	944	930	180	101	206	195	184	96	133	169	180	188	155	122	130	158	143	193	220	121	156	174	177	198	152	156
01:15:20	841	819	1170	136	154	166	128	159	148	159	126	155	153	118	136	183	136	192	137	225	165	167	157	127	173	212	126
01:17:13	896	1002	914	191	145	192	139	200	185	223	211	144	157	156	124	165	151	159	116	153	153	172	199	139	148	148	158
01:19:06	799	984	935	149	167	194	142	171	152	157	143	193	145	108	125	168	169	158	117	220	177	147	144	187	226	212	176
01:20:59	770	943	1015	172	124	184	170	161	146	144	182	179	145	155	151	153	184	142	213	113	161	145	190	131	161	205	128
01:22:52	673	954	827	149	168	187	219	147	129	165	149	181	188	154	170	165	210	166	158	168	166	209	172	189	130	149	161
01:24:45	922	1143	878	173	160	148	139	134	157	173	130	181	153	168	182	139	136	171	135	187	133	159	169	150	223	172	197
01:26:38	766	1087	928	139	162	174	156	154	138	204	192	178	165	197	194	165	130	151	155	202	161	153	143	170	171	145	154
01:28:31	964	845	1079	189	172	141	166	158	203	151	197	136	150	222	169	189	166	179	208	203	183	164	170	148	158	159	140
Field Group
Experiment File Name:	Lucigenin_assay_protocol_1_181106_0001_.xpt
Date	06.11.2018_	Plate Number:	Plate 1
Time	18:53:47
Lum
Kinetic read	PMA	PMA	PMA	a2M UT	a2M UT	a2M UT	a2M 10xHOCl	a2M 10xHOCl	a2M 10xHOCl	a2M 50xHOCl	a2M 50xHOCl	a2M 50xHOCl	a2M 10xHOCl Asc	a2M 10xHOCl Asc	a2M 10xHOCl Asc	a2M 50xHOCl Asc	a2M 50xHOCl Asc	a2M 50xHOCl Asc	a2M MET 10xHOCl	a2M MET 10xHOCl	a2M MET 50xHOCl	a2M MET 50xHOCl	PBS	PBS	PBS	PBS	PBS
00:00:00	707	863	780	575	566	569	602	637	605	695	595	555	581	522	599	751	793	644	560	571	597	691	713	698	906	610	457
00:01:53	998	940	898	606	593	606	699	681	625	614	598	578	645	577	502	672	630	509	514	545	579	511	821	663	786	663	666
00:03:46	1157	1207	1228	547	520	639	674	726	735	605	521	579	576	581	575	736	686	712	601	500	584	534	645	844	851	597	582
00:05:39	1496	1354	1458	611	589	659	735	781	747	624	619	533	609	599	623	702	787	674	605	699	535	475	838	733	867	556	696
00:07:32	1696	1544	1579	677	599	587	802	864	825	708	560	535	714	497	615	844	733	665	609	541	621	607	857	841	981	663	687
00:09:25	1896	1788	1879	580	711	681	919	958	791	615	639	574	645	563	710	782	666	738	643	749	731	744	893	938	967	795	750
00:11:18	2055	1988	2083	767	683	802	1040	1083	792	789	632	576	687	870	802	927	767	949	849	704	685	652	1019	1054	1141	750	875
00:13:11	2298	2165	2284	780	714	794	1238	1153	847	759	868	798	971	686	770	1020	856	800	746	713	867	854	1052	1008	1146	954	786
00:15:04	2397	2293	2411	895	711	794	1175	892	788	791	895	598	924	842	840	1101	898	926	693	755	833	785	1281	1081	1252	706	790
00:16:57	2505	2321	2568	840	777	942	1108	946	847	743	911	729	896	711	919	1095	925	865	846	1026	911	836	1048	1308	1417	814	866
00:18:50	2589	2422	2674	909	768	925	1265	793	865	866	1037	795	837	925	902	1202	871	855	856	881	813	825	1195	1203	1356	868	945
00:20:43	2504	2487	2612	972	702	778	1165	756	761	846	931	802	909	777	844	1034	768	1009	1176	991	867	890	1246	1152	1333	951	991
00:22:36	2454	2345	2411	847	803	963	984	754	843	888	874	718	840	851	841	999	823	983	951	910	806	864	1029	993	1144	978	952
00:24:29	2404	2298	2334	872	668	749	1114	715	714	869	737	837	847	707	663	996	707	967	810	895	793	830	877	1001	1086	836	782
00:26:22	2356	2179	2283	894	858	818	825	665	666	784	848	766	904	738	672	977	696	878	877	892	812	858	975	843	822	779	776
00:28:15	2251	2152	2127	715	608	633	844	657	694	735	862	784	683	667	635	627	647	874	850	880	758	780	842	806	838	638	662
00:30:08	2189	2105	2099	738	586	578	837	556	625	672	889	723	721	581	586	720	644	743	763	837	705	548	723	644	679	669	575
00:32:01	2054	2022	1987	629	562	583	628	394	603	532	723	534	551	728	485	686	562	751	672	624	668	636	644	604	651	586	664
00:33:54	1923	1988	1951	644	595	610	543	423	509	577	611	639	624	528	535	604	549	592	585	617	625	625	661	528	580	528	480
00:35:47	1944	1849	1899	649	615	461	539	383	597	593	598	582	617	460	488	562	546	592	483	581	546	544	625	496	557	586	672
00:37:40	1798	1790	1814	506	465	512	449	440	427	592	603	553	440	495	499	445	473	570	494	444	564	433	531	467	447	469	542
00:39:33	1829	1755	1799	625	490	489	534	427	380	431	463	499	474	360	456	477	421	492	472	482	472	484	422	532	395	428	387
00:41:26	1746	1732	1712	455	384	452	441	294	386	449	489	360	406	421	379	344	431	452	469	553	528	443	476	429	418	465	495
00:43:19	1782	1709	1699	435	428	410	516	336	540	459	516	518	555	548	367	524	459	417	375	478	479	445	400	354	385	430	413
00:45:12	1755	1689	1586	433	400	344	454	372	368	360	367	452	392	349	444	324	343	369	503	415	441	443	375	372	379	448	423
00:47:05	1636	1736	1621	447	463	349	454	350	454	453	425	396	393	362	327	453	433	411	386	411	388	386	442	319	398	350	342
00:48:58	1778	1622	1566	420	363	370	536	400	412	384	404	507	417	387	355	389	360	435	426	420	423	432	477	358	318	398	480
00:50:51	1698	1723	1624	371	307	442	426	287	339	405	371	310	540	322	333	372	388	378	421	389	374	476	374	410	390	361	497
00:52:44	1681	1663	1554	346	303	418	428	303	450	383	409	365	393	454	406	470	360	324	386	451	428	382	396	446	367	357	345
00:54:37	1655	1654	1519	317	293	377	416	312	429	386	366	331	365	355	419	385	469	314	329	394	371	473	384	440	382	334	402
00:56:30	1602	1615	1622	373	377	434	340	249	367	425	394	427	348	366	308	342	419	413	368	389	403	420	387	356	345	380	383
00:58:23	1595	1626	1601	421	324	348	363	333	307	317	312	281	439	388	357	360	420	399	317	418	360	370	468	302	438	338	319
01:00:16	1588	1598	1556	320	357	387	348	386	447	342	417	386	343	386	329	411	437	427	379	371	426	357	400	306	283	284	363
01:02:09	1612	1512	1579	348	385	397	296	365	328	344	389	356	395	322	329	326	349	335	340	452	407	356	386	370	353	325	324
01:04:02	1555	1555	1605	310	365	374	347	316	349	389	364	336	328	301	313	376	365	362	297	351	411	343	356	410	340	313	415
01:05:55	1554	1542	1655	318	418	364	317	285	291	376	414	311	369	321	285	372	368	412	326	377	342	315	382	366	388	367	396
01:07:48	1505	1537	1673	357	358	341	324	359	328	359	361	364	317	312	384	356	262	418	320	364	365	402	374	371	333	323	322
01:09:41	1612	1578	1644	310	376	335	320	322	309	361	332	348	441	381	340	340	431	405	336	355	378	373	359	358	398	300	408
01:11:34	1599	1544	1604	395	301	390	340	336	317	266	401	415	350	336	424	304	297	321	343	359	381	382	359	354	337	343	321
01:13:27	1504	1581	1590	341	391	446	328	357	300	377	365	376	397	346	335	418	340	333	381	337	310	361	355	300	302	341	399
01:15:20	1566	1531	1651	401	382	467	338	336	334	385	385	361	372	291	429	342	336	381	308	323	423	372	331	441	306	303	372
01:17:13	1537	1551	1637	375	300	226	339	374	274	322	421	268	280	379	307	384	359	286	415	416	340	341	321	261	311	391	365
01:19:06	1555	1530	1598	384	376	314	343	424	329	303	328	364	354	301	370	326	281	351	324	284	386	380	314	354	326	287	346
01:20:59	1599	1504	1603	288	322	400	408	307	304	339	312	373	331	355	327	316	306	322	374	353	299	409	390	284	337	299	445
01:22:52	1511	1562	1544	301	360	357	333	337	314	278	290	359	336	318	385	379	359	366	358	314	281	371	344	327	308	314	363
01:24:45	1508	1597	1583	287	319	348	331	339	338	317	283	337	337	334	372	336	304	400	350	230	314	362	347	372	281	342	287
01:26:38	1525	1595	1567	430	342	351	330	320	326	369	360	354	391	422	317	330	351	371	325	299	341	300	278	349	331	355	435
01:28:31	1565	1570	1613	357	359	363	359	289	348	362	286	349	329	277	377	315	372	313	377	342	335	330	357	250	376	306	301
