## Supplementary material for "*N*-chlorination mediates protective and immunomodulatory effects of oxidized human plasma proteins": Source Data: Figure_6_Source_Data_2.csv

Field Group
Experiment File Name:	Lucigenin_assay_protocol_1_181106_0001_.xpt
Date	06.11.2018_	Plate Number:	Plate 1
Time	18:53:47
Lum
Kinetic read	PMA	PMA	PMA	CohnIV UT	CohnIV UT	CohnIV UT	CohnIV 10xHOCl	CohnIV 10xHOCl	CohnIV 10xHOCl	CohnIV 50xHOCl	CohnIV 50xHOCl	CohnIV 50xHOCl	CohnIV 10xHOCl Asc	CohnIV 10xHOCl Asc	CohnIV 10xHOCl Asc	CohnIV 50xHOCl Asc	CohnIV 50xHOCl Asc	CohnIV 50xHOCl Asc	CohnIV MET 10xHOCl	CohnIV MET 10xHOCl	CohnIV MET 50xHOCl	CohnIV MET 50xHOCl	PBS	PBS	PBS	PBS	PBS
00:00:00	1240	957	1075	635	612	613	591	666	663	847	817	656	757	537	625	658	596	813	801	836	642	491	734	923	827	871	844
00:01:53	1287	1021	1049	744	730	729	702	731	743	904	1037	799	717	743	676	730	670	915	922	943	743	627	694	988	865	938	873
00:03:46	1398	1137	1262	819	875	985	898	817	897	1193	1221	905	991	716	748	958	786	1155	910	669	743	729	708	1096	819	679	936
00:05:39	1485	1334	1374	1030	980	949	1009	1014	953	1373	1192	1134	1176	791	799	1093	837	1269	1169	1135	799	770	870	1163	759	949	1016
00:07:32	1687	1587	1499	1146	1095	1185	1068	1083	1053	1673	1488	1267	1319	1078	937	1025	1258	1256	1299	1438	862	892	897	1204	878	912	737
00:09:25	1825	1914	1899	1169	1204	1205	1208	1320	1362	2081	2019	1985	1473	965	1112	1234	980	1297	1455	1347	1049	932	964	1264	900	882	1013
00:11:18	2154	2284	2688	1234	1265	1318	1446	1256	1460	2315	2192	2245	1640	1197	1034	1424	996	1561	1595	1618	1016	1210	862	1189	976	964	934
00:13:11	2453	2468	2798	1645	1364	1744	1433	1520	1316	2589	2467	2598	1798	1299	1280	1520	1362	1623	1722	1619	1200	1190	968	1503	985	981	1234
00:15:04	2598	2874	3254	1487	1523	1653	1418	1637	1586	2658	2667	2685	1997	1552	1193	1785	1491	1882	1879	1722	1344	1170	1174	1289	1059	1139	1039
00:16:57	2984	3145	3354	1793	1667	1758	1676	1626	1666	2812	2885	2902	1966	1385	1442	1646	1593	2113	2044	1987	1206	1274	1123	1399	1068	1144	1269
00:18:50	3312	3315	3401	1917	1495	1851	1810	1745	1698	2899	2956	3054	2257	1627	1593	1935	1529	1815	1929	1977	1285	1390	1141	1151	1137	1118	1193
00:20:43	3612	3514	3621	1938	1641	1880	1997	1789	1770	3014	3101	3189	2094	1521	1572	2117	1615	1790	1932	1944	1537	1465	1054	1221	1046	1114	1188
00:22:36	3541	3345	3512	1952	1758	2009	1816	1641	1610	3248	3315	3289	2186	1608	1513	1843	1708	1655	1626	2220	1497	1431	940	1013	1058	977	931
00:24:29	3689	3412	3441	1885	1681	2138	1930	1756	1726	3198	3348	3401	2088	1563	1258	1788	1657	1643	1527	2206	1450	1329	924	1014	992	970	1107
00:26:22	3741	3312	3211	1697	1678	1859	1914	1684	1677	2989	2944	3145	2136	1580	1274	1975	1462	1306	1450	1925	1515	1449	920	1044	928	812	966
00:28:15	2987	3215	3345	1922	1895	1916	1760	1650	1556	2791	2755	2877	1923	1470	1345	1645	1327	1066	1273	1705	1356	1264	853	788	819	691	925
00:30:08	2744	2985	2847	1750	1557	1955	1846	1473	1359	2669	2670	2584	1762	1338	1281	1653	1191	1200	980	1503	1151	1114	702	746	728	826	738
00:32:01	2454	2687	2412	1747	1542	1702	1822	1561	1361	2374	2289	2314	1529	1308	1191	1343	1247	881	1008	1256	1138	1168	672	761	604	629	679
00:33:54	2352	2445	2274	1625	1337	1708	1583	1431	1457	1947	1985	1887	1552	1190	986	1268	989	815	779	1133	954	980	633	613	620	616	780
00:35:47	2114	2342	2199	1499	1359	1584	1555	1221	1190	1797	1872	1852	1008	1027	967	1043	959	777	752	1099	876	795	494	565	571	662	575
00:37:40	2015	2185	2054	1356	1247	1663	1523	1245	1155	1552	1731	1820	1052	939	897	927	764	727	720	971	763	836	585	560	541	456	574
00:39:33	1984	1905	2006	1335	1286	1568	1388	1015	1020	1647	1735	2089	918	808	890	814	817	626	523	697	626	781	497	465	501	483	511
00:41:26	1878	1658	1811	1279	1220	1365	1257	1071	793	1590	1653	1943	853	749	686	798	800	614	578	736	609	702	572	418	401	536	423
00:43:19	1678	1555	1942	1155	1003	1265	1109	923	880	1666	1659	2085	719	803	641	704	637	662	433	734	554	572	475	473	522	481	494
00:45:12	1541	1402	1711	1057	875	1135	1091	932	763	1669	1655	2081	752	557	544	609	585	478	507	543	511	547	417	541	393	384	483
00:47:05	1211	1435	1223	888	673	1115	973	766	736	1447	1661	2165	537	496	404	660	511	521	445	606	540	436	492	393	450	414	468
00:48:58	1438	1334	1429	862	741	1074	842	678	626	1508	1594	2031	516	520	529	519	458	507	395	543	454	422	410	388	401	371	359
00:50:51	1266	1283	1184	710	762	835	709	644	602	1470	1738	1706	517	498	485	595	489	371	470	481	401	571	472	436	406	421	378
00:52:44	1242	1365	1396	773	734	788	758	696	588	1314	1580	1732	516	458	510	455	448	382	429	461	324	421	473	342	431	401	439
00:54:37	1303	1381	1356	610	687	741	728	807	600	1325	1517	1866	465	401	426	477	377	459	381	459	462	389	387	326	400	369	342
00:56:30	1339	1350	1330	594	566	663	653	623	539	1408	1469	1746	475	415	415	446	418	376	329	379	416	447	384	309	361	364	382
00:58:23	1347	1380	1392	689	554	603	586	508	544	1270	1749	1889	484	429	514	474	509	383	374	473	422	346	456	398	339	551	433
01:00:16	1282	1306	1415	556	558	646	552	532	595	1411	1580	1828	336	369	440	352	390	424	382	302	352	352	363	300	405	441	457
01:02:09	1471	1370	1353	570	379	552	536	547	402	1431	1579	1757	443	370	383	343	408	332	330	369	320	369	357	457	316	326	372
01:04:02	1349	1346	1342	491	465	607	560	454	411	1315	1457	1538	425	470	355	427	369	378	383	471	388	388	416	301	360	302	345
01:05:55	1332	1391	1372	453	442	404	461	522	464	1256	1378	1528	331	439	417	427	374	391	310	345	395	344	338	350	357	361	388
01:07:48	1402	1369	1238	470	436	458	493	439	375	1332	1345	1474	438	321	394	355	295	324	281	381	349	312	417	365	395	333	321
01:09:41	1373	1382	1401	399	458	464	432	387	434	1116	1259	1571	380	369	357	387	358	330	375	349	353	344	401	335	352	388	383
01:11:34	1380	1309	1400	541	456	562	472	498	381	1013	1271	1543	344	411	310	352	397	370	381	344	303	340	408	396	302	396	278
01:13:27	1389	1389	1326	426	422	448	403	437	372	1012	1314	1566	357	400	319	325	377	282	340	416	329	391	400	350	285	267	369
01:15:20	1204	1234	1207	410	466	403	350	394	382	965	1197	1251	371	343	401	293	302	317	364	343	382	333	389	330	356	386	392
01:17:13	1401	1259	1352	345	363	444	431	396	369	1022	1135	1207	379	288	378	401	331	294	333	363	325	360	337	357	368	303	337
01:19:06	1430	1299	1438	407	388	460	435	370	414	1069	1298	1243	371	370	366	354	363	307	311	351	353	292	292	257	316	294	370
01:20:59	1259	1380	1225	346	438	361	319	376	375	985	1085	1163	386	366	287	331	351	397	300	318	284	328	369	350	318	354	377
01:22:52	1510	1269	1291	442	403	376	392	412	358	927	1178	1230	340	322	385	331	345	326	301	336	301	319	462	362	370	348	372
01:24:45	1292	1159	1219	311	376	443	479	349	408	894	1052	1093	316	374	331	403	370	336	323	367	331	356	341	355	318	345	477
01:26:38	1171	1198	1245	358	396	332	419	407	397	1023	934	995	414	350	355	347	355	320	363	319	285	310	375	354	289	402	383
01:28:31	1227	1232	1202	333	380	388	391	363	341	889	976	1120	273	367	316	360	317	369	393	321	297	347	335	346	319	291	515
Field Group
Experiment File Name:	Lucigenin_assay_protocol_1_181106_0001_.xpt
Date	06.11.2018_	Plate Number:	Plate 1
Time	18:53:47
Lum
Kinetic read	PMA	PMA	PMA	CohnIV UT	CohnIV UT	CohnIV UT	CohnIV 10xHOCl	CohnIV 10xHOCl	CohnIV 10xHOCl	CohnIV 50xHOCl	CohnIV 50xHOCl	CohnIV 50xHOCl	CohnIV 10xHOCl Asc	CohnIV 10xHOCl Asc	CohnIV 10xHOCl Asc	CohnIV 50xHOCl Asc	CohnIV 50xHOCl Asc	CohnIV 50xHOCl Asc	CohnIV MET 10xHOCl	CohnIV MET 10xHOCl	CohnIV MET 50xHOCl	CohnIV MET 50xHOCl	PBS	PBS	PBS	PBS	PBS
00:00:00	429	573	556	358	383	318	329	478	235	637	388	317	251	218	257	240	287	313	353	324	289	319	406	444	485	383	501
00:01:53	491	479	547	302	427	376	404	430	399	585	399	260	230	215	375	352	318	426	456	291	294	240	265	276	454	449	483
00:03:46	588	552	576	336	419	348	528	461	397	687	520	407	403	276	287	375	340	378	395	356	403	204	299	344	419	339	364
00:05:39	762	639	640	364	455	371	562	516	419	838	605	563	280	249	355	339	422	493	555	424	386	346	396	410	488	359	462
00:07:32	705	609	866	409	654	516	608	599	566	1014	629	535	348	295	378	466	458	475	647	451	407	369	410	416	527	475	548
00:09:25	766	747	669	597	674	585	609	715	538	1162	722	673	302	350	391	558	444	589	544	443	562	392	444	451	496	521	501
00:11:18	780	782	720	617	693	687	796	768	595	1286	959	705	389	380	519	467	504	515	693	393	471	379	341	523	662	457	476
00:13:11	821	748	680	658	874	602	719	716	676	1451	969	814	414	386	514	636	532	708	718	497	550	337	470	462	643	465	544
00:15:04	686	789	703	776	863	782	695	776	820	1369	1165	1033	486	516	567	656	523	817	751	526	594	516	449	588	584	433	555
00:16:57	767	748	704	728	1237	781	806	950	777	1356	1153	1233	483	491	620	626	570	795	767	512	541	476	366	507	575	503	452
00:18:50	669	604	797	881	973	806	857	860	814	1621	1354	1133	582	530	776	595	624	686	664	444	452	452	452	468	583	394	432
00:20:43	638	846	590	816	880	873	670	797	779	1518	1440	1245	551	662	692	662	625	681	786	485	517	414	338	483	468	422	450
00:22:36	777	887	683	838	1040	855	863	724	676	1550	1480	1565	414	490	677	656	606	762	667	588	433	452	368	339	443	413	371
00:24:29	795	732	743	813	940	842	659	681	797	1588	1500	1501	483	596	678	613	529	630	654	431	538	500	312	335	325	367	363
00:26:22	601	646	650	874	839	870	637	731	721	1498	1572	1543	506	489	552	617	489	481	810	532	453	390	277	374	338	387	337
00:28:15	622	458	707	751	815	716	618	730	641	1443	1552	1423	385	558	568	621	474	408	520	409	445	526	293	272	326	240	266
00:30:08	537	573	536	751	724	767	609	514	630	1339	1572	1659	431	350	527	530	414	399	502	436	476	370	259	158	272	289	283
00:32:01	630	588	619	679	722	617	611	738	693	1226	1479	1480	373	448	439	445	434	502	497	390	405	366	182	250	275	255	249
00:33:54	502	539	635	719	624	648	647	530	534	1119	1354	1531	359	380	319	496	402	387	379	366	374	428	289	190	231	252	224
00:35:47	661	595	611	669	692	676	557	513	567	1155	1200	1326	372	437	359	491	277	413	443	353	384	341	230	231	165	189	200
00:37:40	621	627	642	531	497	515	466	500	505	1026	1155	1341	357	369	384	462	406	354	255	390	374	373	192	245	250	160	184
00:39:33	662	547	639	582	517	442	462	344	454	777	1051	1073	288	378	307	378	403	231	324	305	334	360	185	174	222	178	152
00:41:26	715	690	585	488	368	396	337	357	456	778	963	1013	221	252	346	288	235	341	258	236	323	318	199	212	176	191	208
00:43:19	639	705	626	431	451	390	377	305	411	775	870	951	232	348	264	390	312	372	267	255	261	293	129	201	174	159	124
00:45:12	659	691	702	372	365	263	268	287	392	698	827	757	280	314	238	304	274	319	250	281	207	352	183	188	165	192	132
00:47:05	653	639	614	349	315	433	212	314	342	680	824	753	219	269	280	326	251	232	224	191	241	306	167	174	172	282	188
00:48:58	701	692	883	270	275	408	273	333	301	618	757	677	255	284	221	241	251	274	217	291	267	263	159	207	137	140	181
00:50:51	650	686	958	272	311	280	262	235	240	593	728	747	164	363	166	321	324	245	213	193	265	246	186	157	219	155	154
00:52:44	784	828	777	244	300	327	238	218	290	580	567	668	212	253	200	243	252	327	224	190	170	252	189	253	196	144	167
00:54:37	826	885	810	224	272	265	179	259	251	521	582	628	266	175	278	255	205	225	231	220	173	223	118	147	178	107	134
00:56:30	800	828	988	260	252	303	226	200	234	535	555	529	163	164	271	230	217	192	197	200	216	191	138	173	229	149	176
00:58:23	848	831	768	218	231	258	131	195	242	418	597	459	181	191	224	240	178	172	159	174	191	202	170	195	185	119	162
01:00:16	788	831	957	210	227	175	200	213	323	426	458	466	229	201	183	247	186	170	196	203	196	172	146	152	156	186	145
01:02:09	724	740	943	254	252	250	204	297	242	424	409	478	189	199	254	188	220	158	198	171	221	229	182	151	122	127	153
01:04:02	818	965	1058	224	210	223	237	202	200	430	403	422	189	175	203	226	218	161	156	163	170	291	149	191	172	183	168
01:05:55	769	705	838	248	211	230	157	213	261	349	379	366	182	202	167	198	150	170	164	214	209	190	172	162	152	162	164
01:07:48	818	778	1003	174	222	257	176	173	191	391	394	348	148	156	163	234	169	218	149	145	178	239	213	111	185	133	197
01:09:41	882	895	987	154	186	244	163	200	223	391	424	365	156	204	178	210	171	163	225	180	186	164	124	139	135	164	155
01:11:34	866	894	1025	225	270	223	127	209	161	391	353	299	167	173	193	177	181	134	124	179	210	179	166	156	167	153	183
01:13:27	869	944	930	164	222	200	169	211	225	338	381	378	138	161	151	264	149	171	170	160	211	160	174	177	198	152	156
01:15:20	841	819	1170	192	203	159	190	187	192	365	366	369	230	197	126	190	170	159	175	153	170	154	157	127	173	212	126
01:17:13	896	1002	914	172	243	165	150	186	192	345	427	392	158	251	187	170	199	176	255	154	245	148	199	139	148	148	158
01:19:06	799	984	935	172	248	176	164	206	281	276	321	344	154	163	186	149	154	131	149	165	173	153	144	187	226	212	176
01:20:59	770	943	1015	174	140	157	153	178	220	354	362	283	145	158	172	151	155	173	163	131	191	207	190	131	161	205	128
01:22:52	673	954	827	163	179	178	172	120	190	312	314	308	174	174	169	183	182	159	138	214	184	150	172	189	130	149	161
01:24:45	922	1143	878	170	183	206	176	239	207	286	251	266	170	166	152	209	170	250	160	139	209	140	169	150	223	172	197
01:26:38	766	1087	928	217	240	238	138	218	198	299	287	306	170	147	110	140	195	126	121	166	156	126	143	170	171	145	154
01:28:31	964	845	1079	221	197	165	164	215	228	290	313	259	176	124	204	270	168	196	145	158	142	165	170	148	158	159	140
Field Group
Experiment File Name:	Lucigenin_assay_protocol_1_181106_0001_.xpt
Date	06.11.2018_	Plate Number:	Plate 1
Time	18:53:47
Lum
Kinetic read	PMA	PMA	PMA	CohnIV UT	CohnIV UT	CohnIV UT	CohnIV 10xHOCl	CohnIV 10xHOCl	CohnIV 10xHOCl	CohnIV 50xHOCl	CohnIV 50xHOCl	CohnIV 50xHOCl	CohnIV 10xHOCl Asc	CohnIV 10xHOCl Asc	CohnIV 10xHOCl Asc	CohnIV 50xHOCl Asc	CohnIV 50xHOCl Asc	CohnIV 50xHOCl Asc	CohnIV MET 10xHOCl	CohnIV MET 10xHOCl	CohnIV MET 50xHOCl	CohnIV MET 50xHOCl	PBS	PBS	PBS	PBS	PBS
00:00:00	707	863	780	467	512	593	613	529	449	637	651	673	429	464	423	458	677	560	670	561	461	555	713	698	906	610	457
00:01:53	998	940	898	582	522	703	593	645	652	791	719	758	477	519	627	499	746	681	551	487	480	522	821	663	786	663	666
00:03:46	1157	1207	1228	549	713	847	656	798	641	883	869	938	707	661	740	641	747	878	693	568	623	683	645	844	851	597	582
00:05:39	1496	1354	1458	759	689	931	774	774	767	1109	1085	1076	633	703	787	695	929	950	739	723	674	731	838	733	867	556	696
00:07:32	1696	1544	1579	882	876	998	838	846	864	1216	1219	1222	695	860	778	785	895	1286	912	922	753	846	857	841	981	663	687
00:09:25	1896	1788	1879	884	883	1114	1011	980	982	1304	1355	1423	922	946	887	948	1387	1080	908	683	738	960	893	938	967	795	750
00:11:18	2055	1988	2083	914	980	1311	1164	1072	1130	1826	1843	1696	741	945	911	946	1403	1425	1060	1035	981	962	1019	1054	1141	750	875
00:13:11	2298	2165	2284	1074	1076	1493	1097	1146	1375	1819	2086	1885	989	1101	1035	1123	1368	1395	1246	1125	948	982	1052	1008	1146	954	786
00:15:04	2397	2293	2411	1146	1124	1467	1204	1354	1198	2110	2337	2177	983	1177	1031	1164	1533	1622	1122	1170	1027	1069	1281	1081	1252	706	790
00:16:57	2505	2321	2568	997	1127	1574	1193	1530	1402	2232	2471	2341	1097	1367	1313	1281	1612	1518	1356	1154	1305	1117	1048	1308	1417	814	866
00:18:50	2589	2422	2674	1090	1118	1443	1359	1667	1525	2482	2578	2505	1019	1339	1232	1138	1685	1636	1287	1306	1028	1193	1195	1203	1356	868	945
00:20:43	2504	2487	2612	1131	1162	1737	1379	1479	1357	2741	2752	2758	1199	1687	1205	1184	1543	1455	1433	1210	1097	1340	1246	1152	1333	951	991
00:22:36	2454	2345	2411	1309	1335	1582	1258	1491	1610	2768	2583	2815	1199	1504	1326	1258	1625	1503	1440	1247	1172	1218	1029	993	1144	978	952
00:24:29	2404	2298	2334	1175	1306	1322	1480	1531	1542	2732	2586	2670	1189	1669	1324	1235	1621	1365	1373	1424	1234	1379	877	1001	1086	836	782
00:26:22	2356	2179	2283	1054	1248	1419	1435	1543	1388	2512	2562	2577	1117	1673	1256	1060	1675	1287	1268	1162	1236	1275	975	843	822	779	776
00:28:15	2251	2152	2127	906	1275	1527	1351	1655	1471	2488	2540	2511	1270	1598	1316	1345	1498	1352	1345	1315	1375	1181	842	806	838	638	662
00:30:08	2189	2105	2099	929	1169	1369	1301	1709	1489	2752	2763	2492	972	1534	1169	1038	1109	1095	1068	1248	1272	1258	723	644	679	669	575
00:32:01	2054	2022	1987	992	1235	1572	1527	1470	1257	2818	2594	2510	980	1216	1162	1099	1144	946	981	999	1009	1190	644	604	651	586	664
00:33:54	1923	1988	1951	897	1076	1367	1213	1390	1229	2430	2658	2565	1027	1298	961	958	1009	721	906	837	923	1145	661	528	580	528	480
00:35:47	1944	1849	1899	751	1004	1304	1164	1284	1357	2585	2594	2699	840	1303	1000	929	972	821	804	844	876	882	625	496	557	586	672
00:37:40	1798	1790	1814	785	914	1236	984	1300	1167	2677	2498	2740	1028	1155	903	817	795	794	760	764	842	817	531	467	447	469	542
00:39:33	1829	1755	1799	793	765	1057	1034	1145	1139	2586	2452	2503	807	986	829	634	770	576	647	895	806	870	422	532	395	428	387
00:41:26	1746	1732	1712	748	783	1065	1092	1036	1035	2464	2405	2562	806	926	660	855	657	575	695	674	573	640	476	429	418	465	495
00:43:19	1782	1709	1699	781	806	1145	789	1024	946	2488	2445	2589	693	894	778	653	626	466	530	677	683	710	400	354	385	430	413
00:45:12	1755	1689	1586	672	663	964	828	850	883	2367	2393	2342	626	701	698	553	600	500	526	597	532	515	375	372	379	448	423
00:47:05	1636	1736	1621	532	689	778	818	749	867	2357	2419	2395	559	713	585	557	649	507	577	441	522	493	442	319	398	350	342
00:48:58	1778	1622	1566	700	631	734	742	889	805	2398	2354	2310	565	577	558	534	510	478	473	411	451	551	477	358	318	398	480
00:50:51	1698	1723	1624	577	582	775	815	925	781	2386	2267	2234	557	525	578	490	573	455	489	469	439	552	374	410	390	361	497
00:52:44	1681	1663	1554	577	572	726	672	653	599	2153	2193	2150	490	424	518	451	426	482	353	418	441	417	396	446	367	357	345
00:54:37	1655	1654	1519	596	502	607	680	676	658	2018	2063	2005	426	532	436	537	435	409	431	367	401	497	384	440	382	334	402
00:56:30	1602	1615	1622	456	552	596	633	682	640	1965	1935	1979	442	386	428	515	397	420	452	465	369	417	387	356	345	380	383
00:58:23	1595	1626	1601	534	487	651	519	547	735	1831	1830	1873	355	445	505	447	478	381	384	384	436	424	468	302	438	338	319
01:00:16	1588	1598	1556	408	448	537	606	601	497	1815	1757	1750	348	495	365	400	428	413	444	417	345	372	400	306	283	284	363
01:02:09	1612	1512	1579	465	488	409	507	465	480	1798	1669	1697	403	423	446	403	423	370	466	424	335	459	386	370	353	325	324
01:04:02	1555	1555	1605	407	450	511	540	657	485	1639	1798	1661	428	397	406	352	404	425	310	435	370	360	356	410	340	313	415
01:05:55	1554	1542	1655	426	436	585	524	450	510	1617	1589	1597	418	413	373	232	336	392	348	355	372	375	382	366	388	367	396
01:07:48	1505	1537	1673	449	414	559	516	428	594	1533	1428	1571	409	369	347	398	406	332	333	405	382	312	374	371	333	323	322
01:09:41	1612	1578	1644	381	381	455	489	538	511	1504	1483	1455	350	375	342	322	331	400	351	364	324	420	359	358	398	300	408
01:11:34	1599	1544	1604	472	489	406	416	403	471	1436	1407	1445	352	357	429	365	313	360	335	370	362	380	359	354	337	343	321
01:13:27	1504	1581	1590	441	436	444	446	466	485	1333	1497	1484	345	328	419	325	338	377	385	358	432	396	355	300	302	341	399
01:15:20	1566	1531	1651	350	412	404	400	409	438	1196	1206	1384	310	378	363	381	307	357	339	383	404	318	331	441	306	303	372
01:17:13	1537	1551	1637	383	413	466	467	442	565	1220	1279	1399	383	386	376	346	336	360	315	352	335	370	321	261	311	391	365
01:19:06	1555	1530	1598	366	451	473	342	461	422	1152	1187	1318	460	333	336	447	379	347	364	407	333	306	314	354	326	287	346
01:20:59	1599	1504	1603	411	387	425	423	388	438	1153	1197	1329	401	379	298	326	392	365	344	444	354	328	390	284	337	299	445
01:22:52	1511	1562	1544	389	368	435	380	375	386	1096	1015	1197	298	380	297	337	345	383	310	333	294	409	344	327	308	314	363
01:24:45	1508	1597	1583	388	345	394	350	415	477	1107	1176	1141	301	413	334	368	342	371	297	379	391	337	347	372	281	342	287
01:26:38	1525	1595	1567	312	430	352	427	442	389	1141	1006	1125	385	335	326	335	393	312	283	432	280	283	278	349	331	355	435
01:28:31	1565	1570	1613	400	378	363	346	437	379	883	1036	1060	407	338	342	373	325	339	304	393	392	248	357	250	376	306	301
