## Supplementary material for "*N*-chlorination mediates protective and immunomodulatory effects of oxidized human plasma proteins": Source Data: Figure_6_Source_Data_3.csv

Field Group
Experiment File Name:	Lucigenin_assay_protocol_1_181106_0001_.xpt
Date	06.11.2018_	Plate Number:	Plate 1
Time	18:53:47
Lum
Kinetic read	PMA	PMA	PMA	gGlob UT	gGlob UT	gGlob UT	gGlob 10xHOCl	gGlob 10xHOCl	gGlob 10xHOCl	gGlob 50xHOCl	gGlob 50xHOCl	gGlob 50xHOCl	gGlob 150xHOCl	gGlob 150xHOCl	gGlob 150xHOCl	gGlob 10xHOCl Asc	gGlob 10xHOCl Asc	gGlob 10xHOCl Asc	gGlob 50xHOCl Asc	gGlob 50xHOCl Asc	gGlob 50xHOCl Asc	gGlob 150xHOCl Asc	gGlob 150xHOCl Asc	gGlob 150xHOCl Asc	gGlob MET 10xHOCl	gGlob MET 10xHOCl	gGlob MET 50xHOCl	gGlob MET 50xHOCl	gGlob MET 150xHOCl	gGlob MET 150xHOCl	PBS	PBS	PBS	PBS	PBS
00:00:00	1240	957	1075	851	1400	597	988	709	827	723	661	750	735	973	780	711	704	849	774	593	714	577	599	641	594	682	629	599	678	690	734	923	827	871	844
00:01:53	1287	1021	1049	1092	1529	698	919	780	747	620	680	819	706	949	777	615	651	686	825	601	824	654	736	629	548	590	694	656	823	768	694	988	865	938	873
00:03:46	1398	1137	1262	1071	1597	739	1033	765	810	689	738	840	762	895	787	707	680	732	811	765	869	765	583	768	654	686	681	596	755	713	708	1096	819	679	936
00:05:39	1485	1334	1374	1049	1705	929	1116	921	876	750	954	994	811	866	775	710	743	742	758	717	774	892	865	776	814	637	834	721	1019	884	870	1163	759	949	1016
00:07:32	1687	1587	1499	1232	1826	990	1165	903	945	830	913	1033	984	1199	940	739	647	824	860	678	1130	886	751	922	740	801	765	831	1019	865	897	1204	878	912	737
00:09:25	1825	1914	1899	1250	1941	992	1220	1015	960	771	913	983	1131	1312	1052	671	590	829	967	679	942	962	852	964	857	730	889	768	970	1128	964	1264	900	882	1013
00:11:18	2154	2284	2688	1395	1905	949	1295	926	960	821	908	1279	1398	1452	1214	640	733	717	891	818	890	955	961	854	913	731	1046	882	1049	1078	862	1189	976	964	934
00:13:11	2453	2468	2798	1226	1849	1009	1240	1033	799	835	1026	1178	1605	1596	1517	834	725	799	970	797	1011	923	882	1030	1022	802	953	1048	1160	1130	968	1503	985	981	1234
00:15:04	2598	2874	3254	1299	1571	863	1325	1291	998	957	950	1324	1788	1872	1754	843	661	914	1039	779	1104	1178	953	938	904	868	933	908	1106	1206	1174	1289	1059	1139	1039
00:16:57	2984	3145	3354	1295	1532	1127	1506	1170	977	983	1030	1333	2014	1908	1985	840	808	909	952	768	1093	1102	971	1018	884	868	953	919	1303	1103	1123	1399	1068	1144	1269
00:18:50	3312	3315	3401	1227	1207	1101	1574	1012	1086	963	1121	1312	2166	2005	2148	855	927	957	1011	830	1112	1189	1118	979	945	817	895	1031	1327	1253	1141	1151	1137	1118	1193
00:20:43	3612	3514	3621	1005	1052	1155	1701	1120	1114	1093	1144	1421	2360	2267	2345	1059	843	1017	1097	872	1096	1250	1043	1103	1100	824	964	1011	1355	1241	1054	1221	1046	1114	1188
00:22:36	3541	3345	3512	1306	1024	1192	1464	1205	1291	1091	1117	1580	2365	2345	2401	1058	922	1014	1064	838	1065	1282	1236	1184	897	717	978	890	1246	1130	940	1013	1058	977	931
00:24:29	3689	3412	3441	1068	908	1152	1437	1203	1161	1115	1248	1214	2401	2441	2310	836	905	958	1045	940	1033	1140	1081	1054	997	810	923	1043	1139	1152	924	1014	992	970	1107
00:26:22	3741	3312	3211	1094	900	1183	1397	1308	1073	1053	1290	1349	2538	2339	2127	1067	914	1091	1146	792	1025	1139	1144	1032	963	747	1065	961	942	1185	920	1044	928	812	966
00:28:15	2987	3215	3345	944	663	1013	1339	1260	1054	1032	1106	1454	2118	2297	1955	1027	959	969	936	823	857	1054	955	980	915	824	858	889	1048	987	853	788	819	691	925
00:30:08	2744	2985	2847	1000	801	992	1171	1090	1283	1042	1048	1134	1974	1967	2015	800	802	1057	871	857	699	865	1008	968	727	799	824	913	883	1045	702	746	728	826	738
00:32:01	2454	2687	2412	900	598	1074	1127	1060	1125	793	1037	1016	1809	1821	1956	802	860	859	919	719	710	771	910	907	871	752	843	667	771	925	672	761	604	629	679
00:33:54	2352	2445	2274	887	622	907	1179	1083	1219	792	833	777	1587	1776	1744	916	812	841	768	744	643	789	660	882	708	695	771	693	598	647	633	613	620	616	780
00:35:47	2114	2342	2199	922	574	848	1031	1044	925	744	836	893	1641	1511	1412	922	770	767	916	605	679	748	674	733	741	681	743	696	588	680	494	565	571	662	575
00:37:40	2015	2185	2054	829	528	889	993	990	852	752	704	736	1341	1254	1325	712	706	849	796	670	505	612	614	693	682	578	698	603	618	622	585	560	541	456	574
00:39:33	1984	1905	2006	761	561	840	805	900	849	678	675	706	928	970	931	681	670	698	657	591	715	496	574	705	643	586	579	664	533	655	497	465	501	483	511
00:41:26	1878	1658	1811	533	486	870	796	846	796	639	636	648	702	670	664	679	616	708	584	570	517	473	573	657	514	535	585	503	472	559	572	418	401	536	423
00:43:19	1678	1555	1942	583	548	775	691	736	741	623	537	455	640	450	676	697	709	697	546	524	502	505	473	584	470	484	531	585	505	535	475	473	522	481	494
00:45:12	1541	1402	1711	613	477	715	608	754	725	574	513	532	603	483	684	591	740	569	529	548	505	491	429	525	481	573	558	452	576	477	417	541	393	384	483
00:47:05	1211	1435	1223	495	440	614	693	751	658	536	509	588	612	520	406	589	577	548	508	476	478	427	443	482	462	514	491	420	394	547	492	393	450	414	468
00:48:58	1438	1334	1429	558	401	606	498	673	606	547	495	523	412	468	468	517	572	484	510	494	442	406	503	430	511	348	488	395	424	424	410	388	401	371	359
00:50:51	1266	1283	1184	557	491	493	550	696	625	446	520	492	471	517	500	492	554	437	426	461	395	485	376	448	425	403	462	433	410	442	472	436	406	421	378
00:52:44	1242	1365	1396	530	369	549	569	603	504	471	496	392	465	419	485	511	522	455	505	434	464	378	386	416	494	447	403	442	464	389	473	342	431	401	439
00:54:37	1303	1381	1356	597	376	537	453	573	564	408	448	497	476	446	448	525	469	537	397	431	431	382	412	367	418	480	413	403	424	445	387	326	400	369	342
00:56:30	1339	1350	1330	422	335	433	464	510	528	397	495	410	416	461	474	448	527	446	453	396	509	411	432	371	403	401	431	410	388	441	384	309	361	364	382
00:58:23	1347	1380	1392	461	442	473	498	470	517	443	390	429	428	389	460	446	478	436	413	453	425	373	408	356	472	448	411	347	320	411	456	398	339	551	433
01:00:16	1282	1306	1415	495	362	385	424	522	450	467	434	451	384	386	434	482	448	454	426	375	328	354	420	411	409	408	371	425	391	373	363	300	405	441	457
01:02:09	1471	1370	1353	400	402	498	424	461	551	356	432	496	398	312	494	446	462	465	516	426	419	423	322	358	370	360	473	437	358	427	357	457	316	326	372
01:04:02	1349	1346	1342	416	319	488	369	457	491	393	384	390	404	386	424	386	434	426	373	405	381	345	385	345	299	416	411	354	364	425	416	301	360	302	345
01:05:55	1332	1391	1372	313	388	410	477	353	461	356	458	433	436	341	311	471	411	443	321	404	354	260	331	358	395	393	359	384	360	409	338	350	357	361	388
01:07:48	1402	1369	1238	358	383	525	435	358	518	387	362	448	391	418	416	438	413	425	388	350	345	347	345	371	413	351	310	372	408	353	417	365	395	333	321
01:09:41	1373	1382	1401	455	376	423	433	422	384	398	341	325	416	355	360	396	387	347	404	378	381	349	365	349	399	407	298	347	348	376	401	335	352	388	383
01:11:34	1380	1309	1400	370	313	382	411	391	367	443	457	437	377	333	388	399	393	382	395	411	376	291	372	382	410	371	344	314	361	302	408	396	302	396	278
01:13:27	1389	1389	1326	351	436	404	407	390	346	423	390	338	326	346	376	431	359	420	368	338	346	362	345	297	338	352	349	322	405	305	400	350	285	267	369
01:15:20	1204	1234	1207	327	383	360	406	396	383	440	290	347	431	289	372	426	384	348	394	315	244	253	343	370	399	354	393	346	312	329	389	330	356	386	392
01:17:13	1401	1259	1352	396	366	393	363	373	417	314	331	361	327	322	338	376	358	298	428	345	350	280	330	368	342	409	269	330	295	416	337	357	368	303	337
01:19:06	1430	1299	1438	320	303	406	378	326	329	341	326	383	411	349	430	380	305	380	298	355	328	313	339	336	335	393	347	329	427	336	292	257	316	294	370
01:20:59	1259	1380	1225	314	309	447	332	398	352	354	345	293	384	386	284	354	433	339	280	294	325	361	311	373	370	458	333	382	329	372	369	350	318	354	377
01:22:52	1510	1269	1291	380	356	338	336	372	367	317	333	352	353	340	411	334	301	412	384	453	366	361	336	289	370	396	301	314	318	407	462	362	370	348	372
01:24:45	1292	1159	1219	345	346	329	293	371	342	287	358	382	414	345	369	315	369	302	371	318	358	350	389	312	296	274	361	354	375	400	341	355	318	345	477
01:26:38	1171	1198	1245	375	354	333	340	315	394	326	313	291	344	346	339	309	388	321	367	344	351	266	356	336	359	296	337	282	347	374	375	354	289	402	383
01:28:31	1227	1232	1202	341	251	335	378	342	296	299	433	340	342	388	384	371	374	407	338	321	325	305	329	290	414	346	276	318	375	294	335	346	319	291	515
Field Group
Experiment File Name:	Lucigenin_assay_protocol_1_181106_0001_.xpt
Date	06.11.2018_	Plate Number:	Plate 1
Time	18:53:47
Lum
Kinetic read	PMA	PMA	PMA	gGlob UT	gGlob UT	gGlob UT	gGlob 10xHOCl	gGlob 10xHOCl	gGlob 10xHOCl	gGlob 50xHOCl	gGlob 50xHOCl	gGlob 50xHOCl	gGlob 150xHOCl	gGlob 150xHOCl	gGlob 150xHOCl	gGlob 10xHOCl Asc	gGlob 10xHOCl Asc	gGlob 10xHOCl Asc	gGlob 50xHOCl Asc	gGlob 50xHOCl Asc	gGlob 50xHOCl Asc	gGlob 150xHOCl Asc	gGlob 150xHOCl Asc	gGlob 150xHOCl Asc	gGlob MET 10xHOCl	gGlob MET 10xHOCl	gGlob MET 50xHOCl	gGlob MET 50xHOCl	gGlob MET 150xHOCl	gGlob MET 150xHOCl	PBS	PBS	PBS	PBS	PBS
00:00:00	429	573	556	353	413	508	312	303	324	613	372	309	366	471	356	311	289	290	237	253	384	333	286	311	457	233	311	296	261	395	406	444	485	383	501
00:01:53	491	479	547	458	461	472	342	361	354	698	420	357	487	539	452	339	329	276	311	248	415	290	244	297	337	286	267	401	414	431	265	276	454	449	483
00:03:46	588	552	576	484	495	505	412	423	404	733	423	365	525	568	511	338	314	351	324	284	506	249	332	263	322	336	377	415	321	481	299	344	419	339	364
00:05:39	762	639	640	508	512	504	490	452	468	787	413	330	586	598	595	468	399	339	390	365	469	350	289	305	321	320	333	422	433	478	396	410	488	359	462
00:07:32	705	609	866	518	571	486	518	512	502	911	391	548	605	647	621	435	352	384	320	339	444	411	370	400	402	398	345	347	403	620	410	416	527	475	548
00:09:25	766	747	669	575	599	540	544	588	562	785	331	506	668	662	641	366	357	376	311	298	477	416	300	458	404	394	396	466	356	452	444	451	496	521	501
00:11:18	780	782	720	583	615	608	599	601	504	830	366	448	700	698	687	434	400	476	350	307	503	465	457	361	399	466	351	458	328	652	341	523	662	457	476
00:13:11	821	748	680	522	600	602	614	634	584	891	431	402	778	768	789	494	346	236	430	323	505	415	423	416	304	408	392	409	320	597	470	462	643	465	544
00:15:04	686	789	703	521	567	556	585	567	574	911	461	423	814	789	805	463	532	364	290	293	499	464	376	523	415	395	500	341	525	566	449	588	584	433	555
00:16:57	767	748	704	414	520	523	512	515	499	856	394	442	869	842	874	559	393	378	324	335	469	423	498	435	428	361	408	401	404	636	366	507	575	503	452
00:18:50	669	604	797	416	479	511	482	499	454	793	442	408	725	795	781	405	455	427	402	235	393	476	413	458	299	377	407	346	393	544	452	468	583	394	432
00:20:43	638	846	590	299	503	504	391	421	398	786	438	434	699	714	733	443	379	309	308	294	295	361	378	483	327	337	309	263	354	477	338	483	468	422	450
00:22:36	777	887	683	361	513	500	358	405	334	563	400	417	644	684	698	444	353	424	262	273	411	367	474	325	396	305	427	340	282	554	368	339	443	413	371
00:24:29	795	732	743	325	465	411	334	374	306	438	274	355	577	584	599	453	326	278	281	255	370	453	341	332	323	300	314	246	222	499	312	335	325	367	363
00:26:22	601	646	650	243	375	445	287	316	279	535	383	347	533	530	571	411	296	361	285	254	263	375	430	351	358	279	236	238	281	443	277	374	338	387	337
00:28:15	622	458	707	220	402	320	340	344	337	376	209	281	493	535	498	327	260	314	214	241	217	250	327	355	271	229	218	294	168	417	293	272	326	240	266
00:30:08	537	573	536	234	373	289	345	286	241	290	217	285	433	509	454	330	248	279	243	214	205	250	306	317	261	218	195	178	206	286	259	158	272	289	283
00:32:01	630	588	619	307	244	290	429	410	357	250	314	197	401	418	424	233	345	203	213	210	245	278	244	245	158	279	289	228	231	241	182	250	275	255	249
00:33:54	502	539	635	162	276	365	258	337	191	269	239	202	388	392	491	258	274	163	304	259	256	281	256	204	199	203	208	191	148	272	289	190	231	252	224
00:35:47	661	595	611	194	274	320	214	249	211	249	196	250	315	397	419	272	304	247	260	158	216	229	239	191	318	171	256	188	174	269	230	231	165	189	200
00:37:40	621	627	642	253	231	234	297	251	209	206	189	231	271	311	319	323	226	284	182	166	151	178	140	236	178	226	213	155	146	235	192	245	250	160	184
00:39:33	662	547	639	186	218	206	204	216	193	212	179	219	220	301	330	225	341	197	131	188	191	168	199	242	205	217	178	172	176	247	185	174	222	178	152
00:41:26	715	690	585	134	205	216	277	264	164	221	228	270	203	197	300	195	228	193	202	166	199	180	185	151	182	187	156	150	177	190	199	212	176	191	208
00:43:19	639	705	626	167	217	223	188	192	150	183	148	207	194	236	329	235	185	148	168	136	161	227	203	210	191	131	195	194	139	181	129	201	174	159	124
00:45:12	659	691	702	113	191	186	246	190	188	204	217	162	254	197	282	184	193	200	165	145	170	230	157	188	172	166	155	159	145	160	183	188	165	192	132
00:47:05	653	639	614	179	220	166	176	245	157	181	174	238	143	235	247	144	219	151	177	136	146	155	150	144	147	145	161	132	170	173	167	174	172	282	188
00:48:58	701	692	883	164	202	176	186	130	157	174	212	209	153	215	280	204	213	183	191	170	168	133	166	166	106	157	170	167	140	129	159	207	137	140	181
00:50:51	650	686	958	152	190	188	220	205	157	195	179	153	200	171	220	190	206	135	162	168	138	149	192	146	193	170	163	103	106	155	186	157	219	155	154
00:52:44	784	828	777	165	181	163	186	205	186	219	136	171	160	187	190	207	153	157	159	158	146	136	148	124	133	161	129	150	157	197	189	253	196	144	167
00:54:37	826	885	810	121	187	161	164	178	163	129	199	144	154	152	216	137	197	226	144	152	171	176	96	164	126	153	189	126	136	152	118	147	178	107	134
00:56:30	800	828	988	124	122	160	146	163	182	182	133	218	168	198	152	139	205	150	128	170	174	138	144	157	129	161	125	132	172	164	138	173	229	149	176
00:58:23	848	831	768	170	149	219	229	207	158	170	130	162	163	196	202	140	142	148	115	181	160	154	175	166	134	178	162	131	136	103	170	195	185	119	162
01:00:16	788	831	957	180	198	172	156	162	161	136	174	174	209	160	193	154	194	191	163	151	170	151	141	152	160	141	154	112	156	115	146	152	156	186	145
01:02:09	724	740	943	174	241	189	157	215	161	137	137	158	176	136	156	180	133	168	138	126	160	162	136	111	157	151	152	130	152	159	182	151	122	127	153
01:04:02	818	965	1058	119	184	176	169	180	154	169	179	156	119	210	159	126	205	158	156	122	153	143	170	183	162	163	137	162	141	184	149	191	172	183	168
01:05:55	769	705	838	183	148	153	154	135	135	162	147	149	139	203	150	148	155	135	185	161	191	117	132	137	170	151	158	151	128	138	172	162	152	162	164
01:07:48	818	778	1003	137	165	145	145	166	124	193	157	124	234	136	163	121	133	210	191	161	132	137	172	99	190	172	141	162	146	155	213	111	185	133	197
01:09:41	882	895	987	193	162	163	144	185	177	188	176	144	138	171	147	245	125	186	200	154	123	175	158	151	137	168	177	138	124	183	124	139	135	164	155
01:11:34	866	894	1025	134	162	173	183	149	219	133	146	113	185	170	165	154	198	191	154	175	141	248	163	197	118	169	129	141	158	171	166	156	167	153	183
01:13:27	869	944	930	152	157	159	153	138	135	164	165	135	138	216	224	155	152	144	172	130	148	199	136	159	189	166	141	120	179	135	174	177	198	152	156
01:15:20	841	819	1170	168	145	197	153	175	164	127	152	133	156	172	143	178	126	137	153	200	145	141	174	150	140	131	139	147	125	127	157	127	173	212	126
01:17:13	896	1002	914	168	175	156	151	163	165	152	136	180	171	164	138	164	154	171	149	127	156	173	177	163	149	141	150	169	185	243	199	139	148	148	158
01:19:06	799	984	935	181	176	125	148	190	154	159	156	147	186	179	195	185	182	144	177	156	164	150	171	163	203	188	217	172	188	130	144	187	226	212	176
01:20:59	770	943	1015	165	166	197	133	166	150	158	186	145	212	167	140	155	157	169	171	158	125	115	162	183	158	158	152	129	153	210	190	131	161	205	128
01:22:52	673	954	827	191	159	197	146	143	170	200	133	130	153	168	184	148	125	148	165	176	140	221	172	252	166	140	167	137	145	167	172	189	130	149	161
01:24:45	922	1143	878	155	135	206	153	191	158	159	211	140	167	154	160	129	182	143	118	175	157	165	158	148	182	163	156	159	206	145	169	150	223	172	197
01:26:38	766	1087	928	147	155	157	165	114	168	158	185	147	134	167	179	163	185	211	156	159	143	111	209	209	159	169	146	187	164	204	143	170	171	145	154
01:28:31	964	845	1079	112	137	109	205	184	152	168	131	162	184	206	259	179	183	171	202	217	204	147	160	157	166	183	87	172	146	116	170	148	158	159	140
Field Group
Experiment File Name:	Lucigenin_assay_protocol_1_181106_0001_.xpt
Date	06.11.2018_	Plate Number:	Plate 1
Time	18:53:47
Lum
Kinetic read	PMA	PMA	PMA	gGlob UT	gGlob UT	gGlob UT	gGlob 10xHOCl	gGlob 10xHOCl	gGlob 10xHOCl	gGlob 50xHOCl	gGlob 50xHOCl	gGlob 50xHOCl	gGlob 150xHOCl	gGlob 150xHOCl	gGlob 150xHOCl	gGlob 10xHOCl Asc	gGlob 10xHOCl Asc	gGlob 10xHOCl Asc	gGlob 50xHOCl Asc	gGlob 50xHOCl Asc	gGlob 50xHOCl Asc	gGlob 150xHOCl Asc	gGlob 150xHOCl Asc	gGlob 150xHOCl Asc	gGlob MET 10xHOCl	gGlob MET 10xHOCl	gGlob MET 50xHOCl	gGlob MET 50xHOCl	gGlob MET 150xHOCl	gGlob MET 150xHOCl	PBS	PBS	PBS	PBS	PBS
00:00:00	707	863	780	845	439	609	510	537	522	545	589	605	674	604	552	559	729	510	489	471	548	608	579	540	459	496	459	547	561	605	713	698	906	610	457
00:01:53	998	940	898	871	601	628	513	678	662	592	619	643	736	748	694	464	791	485	560	566	538	605	543	550	588	526	517	539	555	604	821	663	786	663	666
00:03:46	1157	1207	1228	915	709	576	572	651	516	639	651	677	803	844	803	509	734	532	530	630	576	602	560	655	549	532	574	462	686	626	645	844	851	597	582
00:05:39	1496	1354	1458	1010	644	612	633	640	493	794	757	723	847	999	908	612	737	447	673	584	631	594	640	605	509	521	492	599	702	657	838	733	867	556	696
00:07:32	1696	1544	1579	997	682	722	690	792	578	802	817	780	944	1005	1113	570	756	507	584	565	696	804	610	614	484	591	689	728	707	617	857	841	981	663	687
00:09:25	1896	1788	1879	1129	730	836	754	713	572	839	855	871	1029	1133	1022	622	870	597	618	648	663	736	717	718	565	599	672	632	704	729	893	938	967	795	750
00:11:18	2055	1988	2083	1034	729	868	724	708	679	962	915	941	1113	1198	1148	670	935	514	617	735	642	810	747	730	493	699	786	641	745	809	1019	1054	1141	750	875
00:13:11	2298	2165	2284	1153	866	728	739	736	740	1088	1099	1055	1191	1248	1288	698	913	637	612	624	738	807	727	784	594	658	711	719	897	803	1052	1008	1146	954	786
00:15:04	2397	2293	2411	1253	817	892	831	810	708	1062	1015	1041	1284	1348	1369	830	974	599	619	660	672	672	806	802	565	631	682	700	774	754	1281	1081	1252	706	790
00:16:57	2505	2321	2568	1178	914	791	966	881	614	1088	1099	1055	1499	1484	1505	738	994	616	737	684	704	807	884	904	596	608	634	612	931	809	1048	1308	1417	814	866
00:18:50	2589	2422	2674	1028	974	874	824	849	685	1123	1130	1108	1563	1599	1611	745	999	732	710	642	753	894	854	932	575	817	706	505	919	889	1195	1203	1356	868	945
00:20:43	2504	2487	2612	1066	980	1017	886	772	817	1138	1154	1168	1605	1638	1661	891	1189	744	655	827	678	836	803	942	700	735	704	696	887	718	1246	1152	1333	951	991
00:22:36	2454	2345	2411	1060	936	1132	1076	869	954	1041	1139	1171	1655	1679	1779	995	1055	678	699	740	818	885	771	963	699	673	552	706	956	831	1029	993	1144	978	952
00:24:29	2404	2298	2334	1066	1063	1048	851	783	806	1005	1029	1111	1609	1613	1701	1100	1212	810	821	786	830	1054	806	969	623	785	815	564	827	744	877	1001	1086	836	782
00:26:22	2356	2179	2283	894	1060	1166	957	1021	756	933	898	950	1537	1511	1598	1110	1068	796	799	846	763	854	864	1043	670	613	855	620	810	748	975	843	822	779	776
00:28:15	2251	2152	2127	1055	1160	1032	1029	1066	864	949	872	871	1505	1491	1508	1090	995	1019	763	737	683	894	813	963	638	721	658	632	697	593	842	806	838	638	662
00:30:08	2189	2105	2099	901	953	1150	921	1074	809	900	853	799	1465	1419	1422	1014	1182	950	759	746	751	814	651	877	625	647	892	589	679	683	723	644	679	669	575
00:32:01	2054	2022	1987	782	884	906	974	951	878	914	822	765	1321	1305	1314	1221	1127	848	676	756	627	729	718	750	608	656	639	628	595	638	644	604	651	586	664
00:33:54	1923	1988	1951	830	975	864	1021	887	830	899	842	758	1211	1255	1201	1053	1144	890	651	695	764	794	677	757	555	610	719	483	566	613	661	528	580	528	480
00:35:47	1944	1849	1899	844	877	824	977	923	861	785	736	772	1047	1057	1073	1022	997	720	635	744	608	573	637	692	530	557	526	522	582	619	625	496	557	586	672
00:37:40	1798	1790	1814	735	803	816	969	903	834	752	747	788	913	940	939	992	1055	804	721	561	536	707	596	723	598	513	604	455	499	524	531	467	447	469	542
00:39:33	1829	1755	1799	629	703	843	796	1011	803	730	698	654	852	806	877	1033	919	823	754	659	610	500	619	590	394	524	595	438	489	380	422	532	395	428	387
00:41:26	1746	1732	1712	687	690	798	798	900	760	711	674	688	674	757	1000	995	890	841	589	611	467	464	525	511	522	523	609	552	414	449	476	429	418	465	495
00:43:19	1782	1709	1699	582	802	690	911	844	881	703	719	639	690	911	768	721	859	740	604	620	597	491	547	505	401	467	501	472	304	463	400	354	385	430	413
00:45:12	1755	1689	1586	557	608	698	733	727	709	610	556	503	721	889	877	871	604	822	573	527	484	528	434	455	427	445	458	473	398	391	375	372	379	448	423
00:47:05	1636	1736	1621	555	596	612	783	693	733	613	612	578	567	732	674	719	610	665	540	541	424	454	442	466	424	488	497	422	470	417	442	319	398	350	342
00:48:58	1778	1622	1566	464	556	615	778	740	663	479	515	532	632	729	712	679	652	584	627	638	481	311	405	440	486	484	451	417	365	317	477	358	318	398	480
00:50:51	1698	1723	1624	589	496	588	707	629	630	460	523	467	579	630	691	653	659	602	551	477	391	410	472	406	424	392	547	328	375	401	374	410	390	361	497
00:52:44	1681	1663	1554	447	514	533	456	651	589	564	508	482	491	646	608	844	636	563	456	465	481	406	529	501	427	417	462	424	429	379	396	446	367	357	345
00:54:37	1655	1654	1519	447	431	565	566	577	614	532	450	621	578	558	644	561	554	536	466	471	389	384	384	415	370	447	424	429	407	408	384	440	382	334	402
00:56:30	1602	1615	1622	414	454	492	657	576	539	464	425	413	542	554	629	552	513	542	397	484	428	343	368	374	384	376	476	321	351	389	387	356	345	380	383
00:58:23	1595	1626	1601	479	444	346	493	546	568	420	554	468	461	492	495	513	520	526	468	406	389	449	415	367	363	400	351	392	392	337	468	302	438	338	319
01:00:16	1588	1598	1556	362	406	450	490	482	463	472	466	460	433	519	570	540	506	566	481	482	340	405	303	419	404	311	422	392	351	314	400	306	283	284	363
01:02:09	1612	1512	1579	370	446	458	409	533	571	445	474	470	450	540	496	429	472	453	327	388	419	383	354	326	344	392	453	328	385	392	386	370	353	325	324
01:04:02	1555	1555	1605	368	368	392	437	432	522	526	419	469	450	432	501	465	407	437	415	355	348	311	367	372	417	377	382	434	389	437	356	410	340	313	415
01:05:55	1554	1542	1655	400	410	437	532	396	444	398	528	417	401	453	475	466	401	456	490	341	385	422	344	370	332	394	319	255	262	379	382	366	388	367	396
01:07:48	1505	1537	1673	437	420	363	444	459	600	492	444	460	474	461	466	432	396	396	449	356	329	326	408	312	407	390	433	363	375	411	374	371	333	323	322
01:09:41	1612	1578	1644	396	342	369	422	439	426	448	395	418	379	510	490	402	433	411	447	474	340	312	354	365	392	401	390	399	332	403	359	358	398	300	408
01:11:34	1599	1544	1604	300	356	399	440	385	474	419	457	484	389	476	396	437	374	415	408	382	412	391	337	297	387	313	318	338	383	323	359	354	337	343	321
01:13:27	1504	1581	1590	436	352	361	341	466	461	353	360	504	426	398	419	525	445	422	459	406	442	343	375	394	364	364	467	358	330	330	355	300	302	341	399
01:15:20	1566	1531	1651	341	385	314	403	346	344	330	382	345	345	460	467	417	343	352	364	387	344	336	348	327	344	393	396	308	405	317	331	441	306	303	372
01:17:13	1537	1551	1637	413	339	326	367	535	364	400	397	418	359	475	357	381	443	393	330	355	330	249	344	322	303	357	292	388	314	375	321	261	311	391	365
01:19:06	1555	1530	1598	367	367	375	365	406	320	479	380	332	397	397	481	406	372	339	368	345	336	288	302	377	352	372	386	369	319	326	314	354	326	287	346
01:20:59	1599	1504	1603	339	367	339	422	407	394	320	384	418	407	405	408	344	376	406	408	326	299	332	355	300	281	356	361	325	363	294	390	284	337	299	445
01:22:52	1511	1562	1544	394	416	300	441	386	392	306	429	392	400	361	415	330	310	405	386	350	337	331	328	408	298	336	376	346	321	395	344	327	308	314	363
01:24:45	1508	1597	1583	310	355	334	336	411	380	387	358	345	436	430	342	468	379	373	384	334	326	295	403	379	457	337	312	292	402	374	347	372	281	342	287
01:26:38	1525	1595	1567	337	412	328	381	384	348	335	336	367	325	402	405	412	320	364	327	412	379	323	325	368	377	326	354	416	417	369	278	349	331	355	435
01:28:31	1565	1570	1613	325	377	364	384	381	394	425	396	378	337	352	357	347	350	336	443	382	287	201	311	330	356	358	321	320	322	305	357	250	376	306	301
