## Supplementary material for "*N*-chlorination mediates protective and immunomodulatory effects of oxidized human plasma proteins": Source Data: Figure_7_Source_Data_1.csv

Field Group
Experiment File Name:	Lucigenin_assay_protocol_1_190201_0001_HSA.xpt
Date	01.02.2019_	Plate Number:	Plate 1
Time	10:53:42
Lum
Kinetic read	HSA HOCl 3 -INH	HSA HOCl 3 -INH	HSA HOCl 3 -INH	HSA HOCl 3 +DPI	HSA HOCl 3 +DPI	HSA HOCl 3 +DPI	HSA HOCl 3 +Wort	HSA HOCl 3 +Wort	HSA HOCl 3 +Wort	HSA HOCl 3 +GÖ	HSA HOCl 3 +GÖ	HSA HOCl 3 +GÖ	HSA HOCl 1 -INH	HSA HOCl 1 -INH	HSA HOCl 1 -INH	HSA HOCl 2 -INH	HSA HOCl 2 -INH	HSA HOCl 2 -INH	HSA HOCl 1 +DPI	HSA HOCl 1 +DPI	HSA HOCl 1 +DPI	HSA HOCl 2 +DPI	HSA HOCl 2 +DPI	HSA HOCl 2 +DPI	HSA HOCl 1 +Wort	HSA HOCl 1 +Wort	HSA HOCl 1 +Wort	HSA HOCl 2 +Wort	HSA HOCl 2 +Wort	HSA HOCl 2 +Wort	HSA UT +Wort	HSA UT +Wort	HSA HOCl 1 +GÖ	HSA HOCl 1 +GÖ	HSA HOCl 1 +GÖ	HSA HOCl 2 +GÖ	HSA HOCl 2 +GÖ	HSA HOCl 2 +GÖ
00:00:00	422	456	521	127	123	52	85	64	96	330	300	445	438	398	446	385	474	469	128	66	81	94	90	79	98	77	89	89	109	111	72	66	206	235	269	161	182	195
00:01:53	572	619	731	100	65	124	119	97	84	383	380	418	555	464	529	426	512	626	72	69	107	110	70	311	78	97	89	88	119	106	90	65	209	247	318	300	249	204
00:03:46	774	756	770	147	146	95	74	120	124	416	448	692	591	448	577	575	611	602	83	105	107	79	118	66	57	116	93	127	94	97	46	70	292	309	419	378	347	347
00:05:39	840	918	1016	101	141	77	110	157	84	604	662	653	630	584	765	778	666	594	89	114	101	101	77	100	94	95	93	103	97	106	93	66	417	340	310	384	315	507
00:07:32	1163	994	1198	151	71	133	135	63	54	685	670	849	893	677	801	927	786	772	104	122	189	111	87	124	74	76	109	92	71	119	70	69	575	454	572	539	500	520
00:09:25	1253	1225	1230	118	118	88	122	134	90	792	828	919	1079	967	791	1002	967	957	152	92	96	89	100	117	93	61	60	87	136	77	103	116	523	601	631	670	616	636
00:11:18	1539	1415	1583	144	91	126	143	137	122	887	997	1024	1245	1095	1072	1040	1143	1188	114	114	122	132	91	96	89	108	109	93	139	93	83	59	797	663	816	728	716	858
00:13:11	1480	1612	1586	97	125	90	137	125	107	1088	1174	1458	1490	1086	1323	1465	1480	1459	100	137	126	122	132	112	101	95	86	122	128	110	91	100	859	969	933	816	955	796
00:15:04	1986	1783	2173	156	130	139	90	131	123	1346	1495	1466	1856	1408	1394	1824	1650	1591	131	117	125	243	123	83	297	81	71	86	114	85	88	109	1178	994	891	1028	1080	1311
00:16:57	2127	2323	2196	149	142	121	101	173	131	1365	1582	1876	2007	1518	1731	1858	1868	1861	128	115	120	141	104	138	103	160	97	96	81	187	84	74	1229	1160	1056	1056	1399	1387
00:18:50	2305	2625	2604	184	167	164	129	146	179	1565	1820	1958	2192	1793	1860	2234	2120	2151	138	143	142	91	113	109	150	99	148	115	124	121	70	125	1294	1407	1274	1357	1204	1642
00:20:43	2691	2643	3056	142	134	176	157	146	141	1686	2127	1988	2392	2048	2324	2619	2408	2207	189	130	102	105	164	144	169	86	92	154	85	119	108	84	1582	1384	1311	1465	1631	1927
00:22:36	3198	3224	3033	171	118	153	94	200	125	1873	1994	2096	2833	2405	2744	2854	2743	2309	113	178	95	137	144	148	131	88	127	177	138	114	97	93	1799	1554	1479	1361	1693	1959
00:24:29	3172	3361	3702	80	170	138	135	116	107	1881	2241	2487	2824	2618	2619	3151	3313	2566	89	106	153	126	170	159	186	99	122	126	133	116	84	125	1962	1951	1695	1672	2085	1746
00:26:22	3506	3314	4096	110	151	152	172	145	148	2060	2551	2444	3126	2610	3033	3449	3424	2811	177	112	162	127	164	152	121	104	151	146	137	129	101	92	2055	1828	1502	1878	1976	2257
00:28:15	3432	4228	4081	140	164	145	141	192	139	2191	2486	2305	3418	2657	3125	3737	3950	2963	104	170	149	124	183	168	107	141	171	98	120	164	133	94	2518	1943	1795	1840	2250	2355
00:30:08	3780	3961	4337	161	124	138	208	146	171	2169	2354	2520	3326	3005	3594	3678	4090	3273	124	155	131	136	154	187	153	173	110	128	140	133	68	75	2308	2104	1871	1878	2155	2352
00:32:01	3597	4468	4538	176	160	155	183	143	128	2227	2390	2538	3214	2989	3229	3903	4141	3304	155	131	117	150	146	176	96	104	101	107	107	160	80	101	2635	2251	1673	1793	2316	2482
00:33:54	3987	4626	4466	164	124	115	132	141	142	2473	2146	2877	3284	3110	3514	4068	4319	3618	130	126	152	160	159	124	103	154	132	110	176	152	126	102	2635	2135	1690	2082	2299	2476
00:35:47	3843	4400	3827	155	187	155	136	127	190	2240	2410	2557	3437	2852	3583	3890	4527	3536	222	122	138	115	147	157	164	154	134	112	156	112	125	126	2453	2210	1863	1821	2341	2306
00:37:40	3766	4216	3791	177	136	121	196	163	172	2167	2337	2387	3212	3058	3405	3768	4253	3473	144	169	112	164	185	168	124	151	122	125	132	155	127	97	2397	2105	1680	1875	2284	2531
00:39:33	3464	4140	4177	153	147	105	208	153	154	2211	2464	2752	3185	2768	3261	3899	4186	3742	174	155	103	168	217	194	141	180	133	140	171	138	103	117	2614	2174	1761	1980	2260	2438
00:41:26	3358	3753	3990	125	160	168	211	159	190	2275	2287	2605	2728	2812	3571	3649	3901	3466	182	184	117	120	136	175	155	144	161	134	191	158	116	149	2558	1997	1740	1978	2489	2423
00:43:19	3182	3706	3908	139	135	124	243	166	137	2188	1985	2441	2708	2655	3122	3439	3499	3488	120	159	160	127	155	105	133	122	204	159	166	168	104	108	2446	1913	1661	1931	2283	2532
00:45:12	3054	3561	3532	124	183	146	173	183	166	2096	1996	2410	2552	2557	3166	3448	3346	3022	141	226	160	113	172	176	146	161	161	168	186	172	129	113	2512	1944	1715	2093	2165	2510
00:47:05	3039	3559	3814	151	154	134	142	188	139	2068	2099	2627	2702	2427	2909	2987	3232	2940	183	178	107	194	110	144	107	151	123	146	119	144	121	108	2299	2175	1673	1968	2291	2361
00:48:58	3080	3274	3617	153	159	169	202	176	136	2087	2047	2459	2434	2623	2731	2848	3143	2846	119	141	176	149	190	169	153	164	151	156	189	180	127	87	2308	1907	1697	1820	2098	2176
00:50:51	2916	3198	3341	127	126	176	215	197	188	2045	1782	2157	2616	2314	2805	2822	3108	2772	156	208	124	117	171	157	141	130	158	168	165	170	286	136	2302	1746	1824	1909	2093	2384
00:52:44	2793	3251	3286	165	145	167	154	219	130	2017	1823	2275	2196	2299	2532	2759	3190	2804	140	138	117	112	114	136	143	191	209	146	153	140	146	139	2128	1777	1623	1818	2207	2216
00:54:37	2743	3111	2902	149	106	99	241	132	140	2050	1855	2175	2122	2051	2632	2776	2752	2814	123	167	189	212	163	145	153	133	144	120	108	208	151	131	2035	1470	1573	1751	1998	2088
00:56:30	2385	2916	2914	108	157	166	194	173	184	2068	1914	2208	2241	2171	2338	2795	2696	2340	127	138	145	131	222	125	141	159	114	181	175	170	94	154	2008	1704	1503	1841	1849	2067
00:58:23	2546	2731	3129	108	142	157	187	184	179	1910	1833	2047	2413	2086	2450	2572	2703	2625	162	198	136	200	161	138	155	176	171	144	181	152	159	105	1949	1812	1529	1693	2148	2005
01:00:16	2829	2860	3035	189	93	119	191	174	223	1782	1787	2026	2144	2069	2448	2640	2722	2742	154	147	131	140	140	177	152	139	159	201	196	233	112	137	1771	1656	1338	1696	1888	2159
01:02:09	2580	2844	3065	167	126	186	176	192	149	1823	1730	1887	2097	2024	2188	2519	2468	2657	145	137	152	182	209	160	185	128	156	160	160	168	142	118	1972	1685	1688	1756	1941	2046
01:04:02	2353	2814	2728	165	191	167	232	218	196	1880	1728	1936	2138	1996	2388	2427	2393	2505	149	189	148	152	184	143	159	140	134	212	168	189	137	123	1841	1397	1454	1647	1956	1874
01:05:55	2158	2694	2794	128	144	124	237	206	189	1545	1697	1764	1937	1955	1992	2413	2493	2521	140	163	175	179	141	178	190	153	164	144	200	199	117	211	1886	1649	1406	1713	1737	1774
01:07:48	2077	2602	2880	128	213	166	242	194	207	1679	1470	1692	1786	1955	2193	2529	2568	2397	190	164	177	162	144	128	151	170	205	196	166	240	155	148	1900	1499	1359	1739	1659	1949
01:09:41	2390	2394	2708	156	160	147	150	176	203	1562	1643	1659	2000	1774	2133	2311	2383	2452	154	120	165	179	191	182	141	184	206	228	218	184	98	121	1657	1410	1302	1451	1732	1864
01:11:34	2149	2418	2667	133	153	124	192	188	182	1696	1645	1722	1875	1892	1960	2645	2327	2183	146	166	141	193	161	189	233	190	152	189	163	139	192	180	1574	1493	1408	1573	1653	1830
01:13:27	2294	2452	2519	122	182	136	183	156	153	1381	1515	1778	1942	1639	1884	2292	2112	2310	167	153	153	157	131	176	179	161	143	185	237	214	122	117	1610	1347	1347	1576	1467	1698
01:15:20	1950	2377	2207	193	139	183	216	294	168	1408	1559	1421	1912	1794	1761	2106	2059	2157	150	134	170	146	173	145	186	163	139	206	178	223	90	170	1491	1361	1212	1393	1756	1569
01:17:13	2035	2069	2205	153	166	196	224	252	161	1457	1574	1575	1732	1502	1839	2120	2130	2134	158	140	163	189	138	135	166	152	154	171	191	234	118	140	1603	1319	1186	1299	1466	1685
01:19:06	1959	2125	2004	178	167	132	248	131	191	1326	1371	1667	1683	1572	1518	2043	2183	2106	190	144	159	176	139	195	152	146	175	178	165	243	138	155	1356	1222	1242	1472	1371	1614
01:20:59	1816	1999	2231	153	217	220	203	259	198	1484	1381	1521	1585	1671	1723	2153	1938	2018	169	192	167	121	152	156	165	141	182	142	201	220	136	104	1348	1190	1076	1265	1273	1652
01:22:52	1763	1787	2384	162	189	145	192	219	212	1439	1350	1458	1396	1414	1837	1853	1827	1856	178	133	167	145	207	217	173	154	182	185	208	201	138	235	1333	1263	1177	1186	1451	1511
01:24:45	1681	1697	2014	185	201	170	225	256	242	1395	1194	1297	1574	1421	1653	1798	1724	1870	168	180	183	180	173	141	170	213	145	181	209	215	173	147	1420	1068	909	1226	1289	1331
01:26:38	1566	1755	1822	164	154	163	294	225	168	1293	1184	1421	1529	1387	1637	1583	1734	1683	176	146	177	135	186	144	154	156	199	175	193	237	182	175	1184	1096	990	966	1234	1266
01:28:31	1541	1580	1923	130	173	226	240	204	205	1227	1020	1115	1126	1571	1535	1706	1611	1653	171	178	174	142	227	164	208	179	215	177	218	221	179	191	1136	1054	981	1251	1231	1101
Field Group
Experiment File Name:	Lucigenin_assay_protocol_1_190122_0001_.xpt
Date	22.01.2019_	Plate Number:	Plate 1
Time	16:17:36
Lum
Kinetic read	HSA HOCl 3 +DPI	HSA HOCl 1 -INH	HSA HOCl 1 -INH	HSA HOCl 1 -INH	HSA HOCl 2 -INH	HSA HOCl 2 -INH	HSA HOCl 2 -INH	HSA HOCl 3 -INH	HSA HOCl 3 -INH	HSA HOCl 1 +DPI	HSA HOCl 1 +DPI	HSA HOCl 1 +DPI	HSA HOCl 2 +DPI	HSA HOCl 2 +DPI	HSA HOCl 2 +DPI	HSA HOCl 3 +DPI	HSA HOCl 3 +DPI	HSA HOCl 1 +Wort	HSA HOCl 1 +Wort	HSA HOCl 1 +Wort	HSA HOCl 2 +Wort	HSA HOCl 2 +Wort	HSA HOCl 2 +Wort	HSA HOCl 3 +Wort	HSA HOCl 3 +Wort	HSA HOCl 1 +GÖ	HSA HOCl 1 +GÖ	HSA HOCl 1 +GÖ	HSA HOCl 2 +GÖ	HSA HOCl 2 +GÖ	HSA HOCl 2 +GÖ	HSA HOCl 3 +GÖ	HSA HOCl 3 +GÖ
00:00:00	166	300	233	221	216	198	253	214	233	122	153	175	144	88	119	126	161	134	144	129	135	120	170	128	163	91	199	153	131	150	98	115	129
00:01:53	125	233	261	281	246	226	204	226	240	178	119	149	152	110	125	147	145	156	131	136	140	124	128	150	141	134	200	121	183	110	179	136	107
00:03:46	109	213	239	216	237	272	215	262	265	165	141	163	137	135	153	102	103	106	116	134	115	126	172	91	169	176	158	146	158	158	155	163	123
00:05:39	98	210	295	265	225	300	260	328	310	156	131	108	94	121	121	121	143	143	135	131	168	169	119	150	182	148	164	136	171	175	203	151	133
00:07:32	75	281	337	333	262	320	306	293	284	134	111	126	130	147	115	172	167	109	109	159	131	107	134	108	199	179	126	200	277	173	156	192	154
00:09:25	140	313	285	190	267	246	237	294	282	125	136	120	140	137	134	124	169	116	150	116	130	133	114	178	146	152	163	177	174	208	191	193	161
00:11:18	154	278	388	346	295	329	250	378	395	189	171	121	129	136	135	155	104	127	165	116	180	106	141	111	139	180	187	122	187	193	203	119	176
00:13:11	116	253	328	367	344	308	302	394	388	134	147	159	108	104	139	95	103	166	132	189	147	115	143	114	150	166	122	176	190	171	170	164	179
00:15:04	163	329	328	363	330	351	412	284	372	147	132	139	136	168	133	136	99	130	180	132	141	110	150	138	141	173	143	196	188	182	167	161	188
00:16:57	131	329	408	301	342	298	325	360	449	130	128	131	132	116	152	131	204	112	139	103	153	98	130	130	156	180	145	205	190	215	187	188	146
00:18:50	118	368	280	348	413	328	355	408	367	139	171	114	180	135	159	159	120	118	130	146	118	148	137	136	113	189	174	207	200	180	268	246	176
00:20:43	134	403	344	348	340	397	325	404	350	120	123	170	140	144	184	137	147	151	159	216	134	130	145	155	132	208	187	215	267	222	278	170	186
00:22:36	120	359	426	358	373	315	353	336	411	134	132	125	141	184	127	124	150	136	109	135	154	114	124	157	130	168	197	217	220	157	188	180	224
00:24:29	123	470	405	303	428	398	438	339	419	154	144	183	123	150	148	115	154	148	123	167	163	161	122	152	162	284	182	251	219	154	282	192	244
00:26:22	140	389	398	322	423	506	403	372	378	117	147	144	164	125	104	158	135	142	152	171	131	190	191	122	118	198	224	241	240	256	237	164	155
00:28:15	129	420	374	279	381	390	354	363	427	157	162	158	174	166	148	180	144	161	168	189	138	218	174	115	141	197	210	188	260	187	245	216	177
00:30:08	144	351	454	450	428	421	338	454	338	156	129	189	174	162	118	177	164	142	169	120	129	157	136	177	146	226	162	147	202	197	220	177	185
00:32:01	214	439	325	288	414	484	425	469	431	123	135	136	161	138	132	142	138	188	141	160	192	141	175	144	117	165	178	246	188	201	244	207	133
00:33:54	152	347	323	335	439	389	395	447	311	170	168	157	132	149	145	178	165	157	155	173	124	152	150	176	172	189	137	176	217	192	190	185	216
00:35:47	212	392	365	347	458	409	407	349	396	144	170	114	132	128	161	149	161	133	138	151	135	152	177	152	163	185	181	213	207	217	182	171	234
00:37:40	170	501	422	391	486	473	350	389	269	127	164	134	168	130	222	171	142	171	153	151	168	129	137	149	182	165	165	183	205	193	222	231	276
00:39:33	179	352	368	230	335	293	351	331	374	165	194	150	126	138	186	141	164	131	180	162	175	145	109	131	170	140	165	252	227	214	258	147	183
00:41:26	154	313	330	338	450	510	373	370	289	165	143	139	201	176	174	199	185	136	141	153	168	169	162	165	133	144	177	183	196	206	208	223	242
00:43:19	163	347	274	332	418	409	376	320	354	223	191	132	144	147	167	132	150	199	178	155	172	206	156	190	183	209	173	237	219	225	230	173	232
00:45:12	183	334	419	388	310	324	338	289	274	166	160	140	146	115	168	117	146	150	133	174	153	177	197	169	166	171	154	181	183	209	150	252	231
00:47:05	215	343	340	326	327	350	367	267	283	170	172	144	139	191	132	152	141	159	136	188	185	163	175	208	209	225	183	221	192	188	226	215	179
00:48:58	212	264	293	297	345	340	332	411	233	190	162	182	137	166	207	209	220	125	190	180	167	154	153	199	189	179	193	205	179	255	203	236	184
00:50:51	167	317	264	302	316	389	313	251	311	178	143	167	173	181	182	190	184	174	148	153	158	124	155	179	200	161	164	200	187	168	194	166	199
00:52:44	168	243	260	239	369	407	309	289	350	149	234	192	185	172	153	174	195	182	201	161	136	172	164	155	141	167	197	183	197	199	214	208	168
00:54:37	174	239	257	256	260	327	305	339	263	181	165	183	219	146	160	157	221	199	201	164	175	185	194	213	179	168	158	165	175	169	245	193	225
00:56:30	149	225	278	283	339	333	243	251	323	227	207	179	165	186	157	163	203	175	169	130	175	186	152	149	202	185	202	197	177	207	231	209	134
00:58:23	166	255	284	263	325	378	242	281	302	156	172	188	161	219	184	183	145	184	192	195	135	181	173	169	155	209	188	198	208	184	233	224	226
01:00:16	200	297	274	323	272	380	334	280	287	176	185	202	158	167	205	153	181	217	186	182	190	192	247	178	127	160	174	174	214	194	214	205	170
01:02:09	204	223	194	279	271	271	284	259	241	205	179	178	145	187	193	228	173	210	159	240	143	200	140	164	204	273	139	216	164	225	217	235	181
01:04:02	171	285	229	254	360	335	299	305	266	197	158	139	154	225	223	177	164	158	185	196	147	188	176	191	214	257	192	226	164	221	213	288	207
01:05:55	227	219	315	192	273	262	267	266	266	162	144	143	193	211	181	168	217	161	195	185	161	184	190	248	201	172	184	196	182	217	195	188	221
01:07:48	173	207	293	248	303	288	282	281	301	238	176	201	204	154	226	179	156	162	192	215	169	177	221	159	191	172	187	150	234	202	204	208	186
01:09:41	198	259	271	197	252	274	243	324	235	188	225	178	210	186	179	145	167	169	121	222	183	195	207	321	167	160	169	241	129	211	246	231	187
01:11:34	183	251	179	225	253	228	262	283	246	194	157	219	215	172	181	202	222	197	235	253	189	175	175	179	194	221	193	204	230	218	276	189	199
01:13:27	173	229	268	245	256	310	258	234	320	202	166	166	156	190	163	226	188	198	224	163	136	194	161	188	195	235	241	218	221	188	221	229	209
01:15:20	196	276	210	194	293	270	209	289	282	220	208	185	203	203	222	191	175	140	207	274	225	178	177	208	191	181	229	212	275	181	264	188	230
01:17:13	132	263	223	219	271	256	312	290	226	176	172	198	220	182	189	200	296	203	178	260	179	189	207	197	231	189	190	213	231	201	219	183	261
01:19:06	154	280	206	246	255	254	298	253	258	198	145	258	186	208	272	218	136	201	163	209	221	188	203	208	172	184	251	190	293	268	286	210	179
01:20:59	185	251	200	225	227	224	231	267	287	230	172	197	170	196	197	124	169	166	208	195	193	131	232	267	180	187	194	238	211	259	214	184	226
01:22:52	206	216	263	234	288	319	220	253	238	197	225	227	190	214	199	160	183	158	169	214	212	212	189	160	193	259	178	202	196	212	226	225	233
01:24:45	179	257	226	221	234	281	250	327	289	210	195	199	233	171	197	195	241	159	173	189	294	183	199	241	214	263	192	200	209	226	224	233	190
01:26:38	176	212	280	239	298	263	286	238	303	222	180	235	194	265	189	163	190	227	192	193	190	219	189	227	204	212	173	206	240	205	188	241	208
01:28:31	212	219	212	239	321	336	196	270	255	166	205	187	155	208	199	211	199	200	203	151	225	254	214	189	274	206	175	192	227	178	204	242	264
Field Group
Experiment File Name:	Lucigenin_assay_protocol_1_190125_0001_30 MIN INH.xpt
Date	25.01.2019_	Plate Number:	Plate 1
Time	10:49:49
Lum
Kinetic read	HSA HOCl 3 -INH	HSA HOCl 3 +DPI	HSA HOCl 3 +DPI	HSA HOCl 3 +DPI	HSA HOCl 3 +Wort	HSA HOCl 3 +Wort	HSA HOCl 3 +Wort	HSA HOCl 3 +GÖ	HSA HOCl 3 +GÖ	HSA HOCl 3 +GÖ	HSA HOCl 1 -INH	HSA HOCl 1 -INH	HSA HOCl 1 -INH	HSA HOCl 2 -INH	HSA HOCl 2 -INH	HSA HOCl 2 -INH	HSA HOCl 1 +DPI	HSA HOCl 1 +DPI	HSA HOCl 1 +DPI	HSA HOCl 2 +DPI	HSA HOCl 2 +DPI	HSA HOCl 2 +DPI	HSA HOCl 1 +Wort	HSA HOCl 1 +Wort	HSA HOCl 1 +Wort	HSA HOCl 2 +Wort	HSA HOCl 2 +Wort	HSA HOCl 2 +Wort	HSA HOCl 1 +GÖ	HSA HOCl 1 +GÖ	HSA HOCl 1 +GÖ	HSA HOCl 2 +GÖ	HSA HOCl 2 +GÖ	HSA HOCl 2 +GÖ
00:00:00	406	88	94	55	117	60	116	227	238	206	316	415	583	506	408	391	85	115	54	71	92	86	58	82	110	116	86	86	249	405	634	357	212	263
00:01:53	457	74	62	109	89	103	83	326	277	313	444	551	556	429	429	536	64	88	71	77	82	85	106	84	82	121	68	106	264	452	747	370	257	338
00:03:46	519	102	64	76	89	123	84	314	316	292	505	589	634	710	568	636	108	83	70	108	106	60	65	119	83	101	163	120	249	434	940	440	295	478
00:05:39	589	102	100	81	99	101	106	380	356	287	578	513	615	917	775	690	57	77	85	107	91	101	87	91	90	107	88	61	329	622	1217	630	550	661
00:07:32	802	109	59	106	94	84	98	377	429	447	612	773	824	809	851	849	72	97	95	79	107	93	113	103	107	86	122	75	464	765	1381	674	663	604
00:09:25	701	88	128	117	142	66	181	476	534	454	803	871	889	1060	1222	1140	84	125	136	62	120	114	89	80	192	112	117	108	499	878	1445	850	779	820
00:11:18	1018	131	148	80	142	95	120	473	645	529	893	948	926	1151	1237	1152	176	126	101	114	120	122	82	172	100	103	109	95	722	1024	1732	938	875	1017
00:13:11	1135	111	152	106	130	131	96	646	698	765	1085	1171	1279	1538	1357	1355	71	147	132	99	131	114	104	87	65	68	140	152	766	1123	1702	1178	937	1046
00:15:04	1205	89	127	75	158	115	105	680	805	652	1195	1148	1387	1539	1750	1716	172	88	119	94	162	189	104	104	73	105	131	105	856	1054	1904	1134	1269	1227
00:16:57	1388	134	162	111	136	82	126	909	907	870	1381	1428	1396	1870	1933	1737	102	147	150	134	149	154	85	163	130	102	112	145	926	1342	1957	1422	1252	1324
00:18:50	1535	102	115	92	154	115	97	973	1019	931	1688	1608	1603	2154	2138	2258	126	177	114	136	153	146	101	147	58	117	113	125	1050	1204	1901	1582	1401	1540
00:20:43	1531	192	86	99	73	116	165	999	1055	1117	1897	1810	1857	2474	2429	1943	92	130	146	148	104	187	111	162	75	109	132	146	1173	1456	2064	1601	1530	1519
00:22:36	2006	104	71	106	164	143	129	1130	1231	1303	1950	2180	1827	2640	2258	2503	127	155	94	147	176	120	82	98	137	108	148	102	1164	1567	2141	1634	1788	1525
00:24:29	2164	125	102	116	101	126	118	1169	1102	1225	2045	2284	2125	2826	2761	2676	148	131	138	139	214	174	93	149	92	137	148	168	1366	1645	2149	1896	1824	1586
00:26:22	2541	122	115	114	113	90	112	1320	1557	1573	2226	2467	2271	2975	2863	2668	161	181	108	144	161	160	119	93	126	144	114	123	1546	1684	2596	2058	1731	1960
00:28:15	2267	139	165	101	118	83	98	1416	1567	1633	2346	2514	2263	3223	2975	2864	164	169	117	144	152	125	95	132	127	136	160	159	1554	1782	2531	2056	1960	2097
00:30:08	2410	146	144	161	107	98	89	1518	1453	1586	2657	2588	2414	3174	3285	3041	125	144	138	170	148	138	122	117	114	117	129	150	1691	1978	2812	2111	1782	1876
00:32:01	2458	121	122	128	101	144	115	1531	1603	1799	2809	2515	2664	3726	3069	2930	108	94	160	176	179	154	120	94	139	142	140	147	1846	1998	2780	2060	2025	1944
00:33:54	2907	147	120	99	107	138	80	1666	1932	1830	2933	2652	2469	3474	3178	3138	155	187	169	122	142	153	99	139	119	153	176	175	2005	1945	2395	2173	2119	2016
00:35:47	2979	170	117	94	168	94	105	1653	1824	1868	2872	2659	2576	3249	3209	2956	149	158	160	136	145	168	180	118	146	131	171	158	1948	1962	2745	2031	2129	2131
00:37:40	2841	194	134	103	142	148	127	1529	1698	1875	2947	2717	2535	3408	3251	2950	83	122	115	109	187	164	108	78	162	134	150	187	1958	2042	2835	2212	2092	2226
00:39:33	2856	120	112	153	155	156	146	1865	1786	2001	2835	2733	2598	3333	3288	2922	96	173	157	152	194	117	117	148	141	191	247	177	1866	2178	2367	2359	2173	1960
00:41:26	2952	128	148	143	143	119	154	1851	1946	1880	2804	2670	2850	3335	3521	2778	132	154	126	125	114	153	127	161	164	176	154	197	2114	1912	2432	2309	2122	2177
00:43:19	3095	114	168	130	119	179	140	1682	1810	1931	2815	2544	2561	2890	3114	2940	135	528	205	135	156	206	109	166	154	155	184	212	2075	2366	2349	2426	2255	2114
00:45:12	2906	142	210	117	150	173	106	1813	2109	2164	2653	2766	2465	3372	3027	2889	117	124	144	140	160	156	141	178	103	156	177	167	1999	2157	2122	2310	2130	1953
00:47:05	2955	112	179	138	141	131	153	1942	2001	2351	2501	2324	2433	2882	2800	2645	128	151	128	140	162	163	140	166	195	200	173	247	1828	2063	2234	2247	2013	2125
00:48:58	2809	161	132	107	119	133	143	1879	1901	2219	2695	2507	2388	2822	2739	2338	134	187	152	173	151	154	121	168	150	178	132	231	1895	1975	2187	2149	2275	2207
00:50:51	2749	153	140	107	144	143	149	2214	2018	1993	2731	2353	2423	2944	2642	2213	158	126	187	158	134	157	115	210	161	202	190	167	2013	2053	2152	2090	2104	2111
00:52:44	3042	103	124	133	164	105	132	1797	2044	2087	2600	2334	2252	2684	2483	2617	136	163	137	119	95	143	111	122	173	187	175	260	2083	1965	2205	2053	2117	1947
00:54:37	2813	157	130	144	174	204	115	1848	2106	2152	2331	2271	2215	2700	2564	2424	126	161	121	172	131	174	164	167	120	202	172	186	1984	1971	2021	1832	1833	1942
00:56:30	2631	131	150	133	186	186	122	2106	1939	2324	2463	2183	2271	2696	2445	2287	139	115	128	137	140	189	158	177	148	224	238	216	1733	1959	1982	1990	2049	1758
00:58:23	2708	153	154	177	166	176	150	1797	2009	1889	2324	2326	2260	2324	2388	2056	137	119	134	120	111	187	166	133	165	180	168	201	2024	2024	1715	2099	1906	1860
01:00:16	2509	113	183	130	115	160	122	1957	1892	1900	2541	2158	2095	2426	2260	2168	157	172	138	180	123	150	184	161	143	216	213	196	1998	1789	1803	1956	2065	1821
01:02:09	2517	131	213	160	192	177	151	2021	1798	2270	2392	2135	2032	2325	2379	2232	159	249	163	122	172	123	195	155	183	182	190	263	2017	1837	1927	1858	2083	1891
01:04:02	2328	169	116	173	141	133	125	1841	2135	2002	2124	1985	2190	2336	2251	2076	135	135	144	142	174	139	165	168	166	155	233	182	1829	2001	1794	2061	1685	1764
01:05:55	2446	129	126	144	172	176	134	1761	2033	2099	2073	1914	1951	2472	2503	2184	128	140	105	164	186	133	149	216	186	232	208	235	2074	1676	1703	1868	1994	1932
01:07:48	2151	165	141	222	126	187	159	1937	1833	2023	2316	2139	1929	2205	2367	1930	169	134	154	185	163	123	140	182	149	192	204	211	1758	1721	1850	1946	1886	1758
01:09:41	2240	123	142	163	157	161	144	1770	1845	1944	2253	2006	1773	2273	2249	2015	105	146	226	172	153	127	128	114	185	151	173	196	1770	1535	1668	1889	1831	1633
01:11:34	2148	115	142	141	234	146	159	1613	1883	2040	2064	2095	1686	2111	1917	2009	166	142	135	156	135	212	183	130	157	256	215	243	1694	1638	1805	1913	1699	1458
01:13:27	2053	131	169	147	166	175	133	1642	1846	1785	2054	1833	1678	2152	2016	1994	165	152	128	161	145	157	128	149	187	185	250	217	1438	1638	1672	1588	1797	1670
01:15:20	1943	156	178	154	138	162	168	1628	1769	1810	2030	1820	1775	2013	2203	1788	164	148	133	175	216	147	157	174	199	172	230	241	1405	1547	1560	1580	1886	1342
01:17:13	2144	138	143	189	130	151	135	1722	1696	1781	1911	1931	1840	2127	2007	1634	150	144	139	131	180	148	154	203	127	212	171	213	1623	1676	1576	1492	1521	1397
01:19:06	2068	151	173	140	210	175	193	1612	1714	1819	1784	1792	1810	1944	1800	1766	134	161	165	155	161	117	168	191	255	208	159	199	1556	1565	1301	1725	1545	1365
01:20:59	1919	144	165	162	201	206	142	1709	1856	1666	1907	1831	1642	2007	1842	1734	165	168	149	168	126	134	189	205	205	308	217	237	1514	1414	1306	1495	1467	1366
01:22:52	2080	152	106	151	136	170	128	1714	1535	1399	1510	1642	1312	1886	1966	1585	137	113	140	160	145	231	150	182	215	178	196	257	1371	1475	1267	1459	1433	1426
01:24:45	1889	153	232	185	185	189	200	1392	1649	1551	1560	1434	1613	1656	1661	1798	144	147	136	161	178	152	197	169	130	179	294	230	1390	1417	1213	1492	1344	1439
01:26:38	1820	142	211	194	176	153	101	1733	1407	1500	1450	1458	1331	1592	1628	1627	138	144	158	174	171	150	169	156	207	200	252	198	1271	1315	1068	1309	1444	1343
01:28:31	1598	163	129	189	159	140	137	1559	1277	1476	1590	1577	1412	1610	1517	1503	236	132	148	153	131	175	183	170	189	216	196	239	1077	1139	1132	1168	1172	1317
