## Supplementary material for "*N*-chlorination mediates protective and immunomodulatory effects of oxidized human plasma proteins": Source Data: Figure_7_Source_Data_2.csv

Field Group
Experiment File Name:	Lucigenin_assay_protocol_1_190129_0001_Globuline.xpt
Date	29.01.2019_	Plate Number:	Plate 1
Time	16:53:38
Lum
Kinetic read	IgG HOCl -INH	IgG HOCl -INH	IgG HOCl -INH	IgG HOCl +DPI	IgG HOCl +DPI	IgG HOCl +DPI	IgG HOCl +Wort	IgG HOCl +Wort	IgG HOCl +Wort	IgG HOCl +GÖ	IgG HOCl +GÖ	IgG HOCl +GÖ	gGlob HOCl 1 -INH	gGlob HOCl 1 -INH	gGlob HOCl 1 -INH	gGlob HOCl 2 -INH	gGlob HOCl 2 -INH	gGlob HOCl 2 -INH	gGlob HOCl 1 +DPI	gGlob HOCl 1 +DPI	gGlob HOCl 1 +DPI	gGlob HOCl 2 +DPI	gGlob HOCl 2 +DPI	gGlob HOCl 2 +DPI	gGlob HOCl 1 +Wort	gGlob HOCl 1 +Wort	gGlob HOCl 1 +Wort	gGlob HOCl 2 +Wort	gGlob HOCl 2 +Wort	gGlob HOCl 2 +Wort	gGlob HOCl 1 +GÖ	gGlob HOCl 1 +GÖ	gGlob HOCl 1 +GÖ	gGlob HOCl 2 +GÖ	gGlob HOCl 2 +GÖ	gGlob HOCl 2 +GÖ
00:00:00	656	764	791	389	430	424	374	342	474	608	657	636	692	804	794	811	822	838	345	392	330	366	383	361	509	374	337	313	439	397	566	732	554	630	589	535
00:01:53	797	657	853	338	341	335	390	399	437	612	729	691	818	786	1029	989	761	914	392	308	382	340	392	467	423	365	381	361	299	357	663	797	731	796	753	750
00:03:46	749	966	843	357	383	362	382	294	417	503	733	581	1013	1077	964	1000	1061	1007	339	353	400	346	413	337	299	381	323	478	351	293	782	940	718	857	709	895
00:05:39	918	787	928	326	335	367	320	438	425	717	674	753	1087	1131	1256	1067	1051	1191	401	372	428	418	355	371	427	417	314	478	368	382	961	950	889	884	855	987
00:07:32	885	923	937	385	395	386	350	388	460	731	645	707	1226	1143	1250	1230	1201	1199	387	409	409	364	431	406	350	395	358	423	425	391	953	997	1067	837	854	1023
00:09:25	946	974	953	482	335	426	374	333	362	828	955	966	1306	1362	1385	1231	1367	1246	371	321	465	426	339	393	309	312	431	402	407	368	937	1319	990	699	774	971
00:11:18	1207	1194	1118	383	399	432	367	334	380	777	1071	909	1545	1714	1576	1327	1389	1299	368	371	377	383	408	371	321	337	407	339	430	382	1415	1452	1112	856	955	1138
00:13:11	1198	1058	1314	443	389	397	412	419	385	1023	1141	1060	1697	1732	1794	1432	1597	1421	359	375	403	346	325	390	363	406	343	401	298	363	1232	1535	1108	980	884	1206
00:15:04	1431	1253	1357	327	355	347	436	465	365	1120	1193	1159	1967	2002	2007	1799	1594	1668	438	363	345	497	458	415	383	282	390	434	357	380	1447	1628	1389	1112	1019	1362
00:16:57	1480	1641	1547	392	417	448	386	378	363	1189	1387	1292	2158	2534	2169	1832	1854	1971	398	422	392	333	335	325	303	384	407	448	397	359	1765	1872	1775	1106	1169	1308
00:18:50	1550	1681	1734	351	351	376	355	369	382	1259	1391	1343	2773	2526	2546	2008	1993	2105	404	442	453	324	417	410	353	407	366	373	442	324	1977	1930	1655	1147	1348	1493
00:20:43	1841	1878	1894	412	457	354	310	411	430	1402	1712	1792	2800	2578	2815	2327	2161	2165	389	366	402	499	397	369	393	423	376	340	450	375	2204	2046	2017	1390	1470	1666
00:22:36	1994	1962	2221	424	404	346	325	358	417	1598	1771	1749	3133	3136	3105	2292	2380	2427	437	351	424	377	400	426	379	393	427	465	326	426	2315	2443	2217	1534	1418	1878
00:24:29	2038	2446	2332	328	361	373	415	379	354	1581	1996	1893	2905	3070	3304	2504	2549	2545	377	462	407	441	352	377	439	417	408	361	400	381	2458	2657	2127	1563	1456	1917
00:26:22	2052	2303	2472	381	419	443	471	458	425	1640	2069	2233	3651	3423	3761	2605	2954	2565	366	411	314	350	247	352	455	412	368	436	394	393	2716	2527	2694	1728	1762	1882
00:28:15	2303	2511	2374	423	436	361	373	392	392	1972	2201	2258	3688	3515	3540	2704	3213	3023	435	406	414	415	459	410	400	457	505	400	334	394	2724	2632	2869	2091	1858	2165
00:30:08	2444	2611	2470	382	409	407	460	441	407	2268	2367	2091	3939	3805	3821	2978	3118	3023	416	384	391	359	412	413	420	411	411	370	386	389	2653	2797	2788	2122	1948	2226
00:32:01	2588	2823	2729	373	459	382	369	463	434	2147	2503	2240	4033	4019	4429	3046	3195	2989	404	480	379	413	440	404	475	392	517	351	426	338	2801	2977	3236	2089	2058	2222
00:33:54	2450	2912	2836	436	321	382	385	472	472	2323	2677	2457	4014	4339	4450	3328	3558	3416	479	467	359	450	334	339	374	442	445	456	426	458	3029	3130	3406	2055	2270	2534
00:35:47	2594	2775	2922	454	420	416	363	389	351	2164	2713	2514	4292	3959	4477	3225	3312	3222	368	396	406	412	442	353	445	441	472	371	393	382	3211	3206	3085	2392	2308	2440
00:37:40	2621	2962	2745	428	418	337	411	435	361	2281	2783	2558	3825	4078	4213	3330	3558	3388	356	415	418	409	373	418	487	505	480	385	338	399	3156	2936	3334	2529	2347	2585
00:39:33	2745	3107	3108	369	359	372	406	445	474	2404	2721	2375	3900	3985	4059	3330	3435	3635	473	399	469	312	452	401	461	411	540	379	400	448	3098	3289	3468	2344	2416	2677
00:41:26	2700	3103	2918	421	469	367	493	423	466	2350	2583	2296	3936	3912	4084	3373	3325	3153	426	404	416	404	387	406	408	455	446	451	367	433	3367	3206	3559	2477	2375	2631
00:43:19	2645	3157	2901	393	431	308	425	381	419	2464	2622	2456	3869	4093	3922	3248	3432	3159	383	409	400	441	321	411	413	442	440	451	396	380	3166	3046	3418	2486	2423	2568
00:45:12	2397	3025	2758	413	353	414	427	416	474	2343	2552	2329	3533	3634	3958	3066	2825	3244	400	396	395	431	359	416	458	434	450	340	431	413	3194	2941	3208	2233	2472	2708
00:47:05	2773	3027	2677	357	397	404	404	388	485	2327	2770	2350	3622	3498	3598	3086	3150	3034	473	377	399	416	477	368	521	463	389	354	399	368	3025	3032	3230	2561	2437	2720
00:48:58	2493	2645	2859	387	416	437	468	382	440	2135	2758	2383	3471	3675	3638	2959	3032	3131	376	357	401	478	476	384	431	448	507	413	360	411	2844	2978	2996	2389	2395	2399
00:50:51	2451	2714	2736	349	382	360	395	381	363	2071	2431	2332	3260	3326	3545	2735	2945	2826	405	390	434	343	458	399	421	465	426	382	424	399	2858	2568	2936	2507	2416	2442
00:52:44	2536	2675	2616	411	346	406	379	452	436	2071	2516	2216	3157	3319	3245	2845	2772	2560	368	286	352	343	418	452	425	400	487	460	417	334	2589	2875	2895	2357	2209	2476
00:54:37	2504	2817	2487	384	377	359	403	378	389	1987	2351	2330	3228	3179	3101	2648	2670	2542	429	440	374	416	356	333	401	475	421	359	426	477	2569	2657	2904	2355	2193	2502
00:56:30	2155	2588	2503	413	431	412	447	417	400	2100	2435	2380	2987	2971	2985	2696	2504	2456	319	408	335	459	311	346	352	446	499	302	333	468	2558	2456	3036	2417	2292	2276
00:58:23	2255	2241	2298	364	433	354	381	412	382	1931	2280	2412	2808	2837	2971	2308	2479	2552	397	379	383	451	512	387	402	450	415	419	428	382	2690	2535	2730	2150	2303	2335
01:00:16	2142	2278	2294	395	387	339	425	494	436	2000	2330	2170	2897	2765	3066	2299	2214	2431	354	372	423	317	378	400	476	489	373	387	390	436	2549	2455	2613	2277	1987	2213
01:02:09	2042	2273	2054	366	364	418	443	388	384	2028	2229	2060	2577	2671	2543	2235	2252	2266	368	367	403	321	361	380	487	438	428	409	350	442	2455	2536	2595	2236	2135	2258
01:04:02	2020	1976	2349	545	282	373	346	452	432	1972	2452	2130	2518	2431	2496	2374	2333	1992	438	404	344	326	425	325	418	416	410	391	401	374	2355	2469	2689	2031	2060	2138
01:05:55	1929	2122	2002	388	364	380	434	352	339	1971	2357	2178	2261	2244	2448	2193	2309	2227	413	406	425	449	370	291	344	389	374	415	408	416	2321	2399	2360	2174	2214	2165
01:07:48	1902	2240	2092	369	330	336	467	381	362	2014	1972	1987	2127	2502	2321	1930	2079	2038	357	417	441	344	452	354	405	428	439	356	414	421	2043	2300	2421	1937	1948	2059
01:09:41	1988	1930	1981	376	353	333	377	434	394	1820	2118	2049	1792	2225	2302	1955	2078	2182	415	445	419	468	382	400	415	385	389	376	384	267	2070	2021	2550	1927	2075	1789
01:11:34	1623	1836	1880	336	333	348	338	418	456	1763	1984	1929	2046	1924	1915	1767	2180	1926	401	375	419	337	435	346	509	407	395	351	335	358	2085	2035	2484	1794	1574	1981
01:13:27	1611	1781	1738	381	406	400	423	374	341	1703	1988	1833	2045	2059	2063	1732	2013	1772	384	320	319	396	379	321	346	427	350	402	399	432	1637	1997	2302	1914	1705	1963
01:15:20	1681	1844	1650	364	344	426	399	381	404	1589	1813	1912	2093	1841	1933	1947	1629	1571	357	387	336	354	373	312	331	448	396	372	344	343	1874	1917	1743	1827	1935	1563
01:17:13	1760	1808	1499	310	353	427	384	342	433	1763	1882	1685	1620	1805	1746	1730	1694	1678	294	407	318	401	405	337	408	333	417	391	412	403	1786	1892	1779	1774	1780	1727
01:19:06	1448	1613	1462	376	447	321	395	475	377	1392	1807	1673	1726	1532	1879	1682	1618	1576	357	369	381	347	315	409	365	321	382	364	407	358	1624	1770	1782	1580	1653	1476
01:20:59	1364	1492	1373	303	426	448	364	440	362	1511	1661	1596	1634	1802	1578	1631	1608	1547	380	382	408	355	388	356	355	402	377	388	314	409	1607	1603	1541	1600	1496	1502
01:22:52	1532	1443	1549	377	355	441	471	389	399	1296	1673	1640	1601	1580	1481	1413	1415	1370	385	388	421	438	432	375	387	448	467	400	484	405	1469	1768	1568	1456	1513	1492
01:24:45	1336	1530	1393	434	385	357	366	418	377	1203	1534	1428	1529	1537	1383	1388	1303	1270	376	327	406	436	403	455	368	306	423	406	323	321	1412	1386	1462	1381	1334	1309
01:26:38	1262	1388	1362	394	359	403	373	409	386	1397	1597	1376	1266	1345	1306	1340	1229	1427	359	408	353	366	388	383	481	419	434	437	465	467	1224	1633	1291	1411	1320	1380
01:28:31	1237	1282	1271	347	331	330	381	397	407	1316	1518	1487	1380	1357	1334	1179	1182	1161	349	342	297	304	403	365	412	432	433	468	440	325	1319	1410	1447	1338	1340	1325
Lum
Kinetic read	IgG HOCl 1 -INH	IgG HOCl 1 -INH	IgG HOCl 1 -INH	IgG HOCl 2 -INH	IgG HOCl 2 -INH	IgG HOCl 2 -INH	IgG HOCl 1 +DPI	IgG HOCl 1 +DPI	IgG HOCl 1 +DPI	IgG HOCl 2 +DPI	IgG HOCl 2 +DPI	IgG HOCl 2 +DPI	IgG HOCl 1 +Wort	IgG HOCl 1 +Wort	IgG HOCl 1 +Wort	IgG HOCl 2 +Wort	IgG HOCl 2 +Wort	IgG HOCl 2 +Wort	IgG HOCl 1 +GÖ	IgG HOCl 1 +GÖ	IgG HOCl 1 +GÖ	IgG HOCl 2 +GÖ	IgG HOCl 2 +GÖ	IgG HOCl 2 +GÖ
00:00:00	616	417	293	417	391	468	223	198	183	199	278	214	264	237	210	192	285	265	342	392	428	393	388	349
00:01:53	658	454	554	471	523	615	244	190	216	248	244	217	298	267	240	217	186	202	430	423	368	369	359	456
00:03:46	699	506	539	577	535	494	216	220	232	276	226	172	215	228	239	258	255	243	401	446	426	448	373	455
00:05:39	847	568	560	596	567	547	266	199	252	203	301	282	256	285	266	296	212	273	440	463	491	465	436	658
00:07:32	863	516	516	581	582	570	213	272	236	240	263	231	269	244	269	256	209	188	569	549	538	472	474	626
00:09:25	1018	739	573	669	652	674	216	217	270	221	196	173	233	247	290	265	241	212	545	487	613	460	529	595
00:11:18	1129	788	681	860	775	715	269	268	302	261	289	257	203	229	222	211	245	294	584	526	672	589	689	719
00:13:11	1069	837	774	834	844	878	282	191	349	228	261	237	283	250	274	219	284	218	786	672	839	681	762	755
00:15:04	1174	1009	848	948	911	1036	232	243	294	301	235	225	308	195	268	265	248	221	887	783	749	776	910	908
00:16:57	1392	971	1054	979	867	1067	211	240	293	277	263	315	282	260	198	227	260	207	1040	933	881	726	1018	918
00:18:50	1735	1195	1024	1088	969	1220	274	206	244	230	269	322	194	249	229	289	214	281	1145	1050	1079	872	924	1069
00:20:43	1840	1418	1280	1289	1270	1356	258	210	225	336	290	269	271	271	218	254	250	210	1413	1009	1171	1103	1092	1063
00:22:36	1714	1406	1597	1372	1192	1500	253	282	238	239	276	249	242	250	235	245	258	297	1549	1374	1428	1161	1201	1358
00:24:29	2141	1682	1536	1522	1595	1498	338	270	274	275	239	307	232	259	314	312	293	260	1537	1357	1612	1146	1250	1349
00:26:22	2103	1841	1767	1641	1674	1680	285	289	256	237	292	274	275	265	305	270	295	292	1640	1415	1499	1333	1406	1497
00:28:15	2453	1813	1672	1833	1679	1918	313	283	296	334	257	271	318	224	275	322	232	189	1720	1504	1596	1417	1407	1478
00:30:08	2538	1962	2062	2042	1844	1959	253	310	242	248	280	316	251	278	230	210	290	261	1907	1531	1692	1653	1582	1583
00:32:01	2447	2186	1918	1900	2048	2141	303	242	264	305	281	284	326	312	316	294	250	320	2030	1452	1881	1604	1527	1557
00:33:54	2878	2270	2144	2275	2181	2326	286	302	331	250	270	247	276	326	204	286	264	228	2134	1512	1935	1475	1722	1656
00:35:47	2795	2338	2369	2221	2084	2215	273	290	273	310	299	296	208	254	276	315	259	293	2204	1462	2081	1727	1651	1499
00:37:40	2854	2391	2264	2227	2104	2495	280	282	276	284	338	305	236	327	228	298	311	290	2191	1503	1854	1838	1837	1659
00:39:33	2707	2513	2472	2380	1973	2327	267	284	280	312	251	256	269	281	260	337	289	284	2205	1435	1884	1654	1593	1569
00:41:26	2858	2329	2224	2320	2063	2242	237	267	339	249	226	303	327	302	227	284	360	272	2003	1371	1920	1752	1560	1488
00:43:19	2544	2467	2368	2310	2139	2053	268	322	297	306	266	259	301	287	247	344	331	339	2066	1430	1748	1885	1688	1571
00:45:12	2747	2337	2375	2238	2217	2150	364	293	256	246	266	239	208	274	262	292	287	282	2125	1393	1922	1848	1654	1587
00:47:05	2465	2532	2248	2172	2060	2030	293	297	325	248	261	286	317	341	277	243	305	293	2286	1390	1955	1807	1586	1485
00:48:58	2583	2321	2587	2045	2309	2044	270	255	297	238	351	299	281	290	254	335	297	323	2071	1259	1838	1642	1460	1447
00:50:51	2333	2258	2160	2079	1939	2034	238	275	304	315	256	280	292	278	278	233	314	240	1996	1393	1908	1629	1667	1491
00:52:44	2270	2345	2059	2078	1879	2101	329	246	286	267	296	323	259	252	320	283	305	268	2160	1341	1846	1826	1605	1453
00:54:37	2303	2039	2366	1883	1880	1697	341	293	280	277	341	277	319	251	263	334	324	237	1964	1452	1937	1662	1579	1625
00:56:30	2388	2221	2107	2020	1802	1770	306	319	324	339	226	320	344	300	278	275	288	258	2056	1555	1955	1761	1496	1430
00:58:23	2173	1886	2070	1970	1944	1674	258	329	310	260	294	279	287	302	278	283	271	298	2164	1269	1771	1662	1627	1499
01:00:16	2213	2210	2123	1973	1655	1704	315	266	323	228	273	277	298	216	292	304	304	306	2057	1638	1777	1646	1628	1648
01:02:09	2108	1693	1910	1883	1799	1562	332	262	329	325	277	276	261	255	249	250	312	363	2098	1452	1699	1665	1331	1521
01:04:02	2179	1770	1837	1776	1660	1639	306	309	233	305	288	263	358	270	285	334	301	290	2088	1449	1666	1619	1559	1396
01:05:55	2079	2035	2011	1789	1650	1721	238	282	287	317	323	274	331	325	321	272	311	338	2031	1488	1636	1521	1373	1521
01:07:48	1982	1708	2033	1756	1719	1532	348	369	291	307	254	381	262	276	361	297	296	296	1854	1429	1638	1607	1493	1468
01:09:41	2111	1929	1946	1802	1588	1740	320	299	208	288	284	310	303	370	242	330	275	318	1960	1245	1605	1550	1555	1543
01:11:34	1988	1829	1765	1697	1699	1688	310	262	317	291	395	341	292	256	270	304	359	303	1831	1387	1735	1542	1422	1476
01:13:27	1864	1670	1791	1618	1429	1558	339	284	327	276	318	358	331	347	335	274	408	317	1919	1365	1620	1424	1459	1415
01:15:20	1972	1864	1965	1593	1567	1633	307	342	326	294	304	343	254	339	290	344	310	332	1746	1237	1496	1378	1283	1253
01:17:13	1811	1697	1801	1536	1520	1361	283	280	316	274	336	281	239	277	341	313	320	319	1674	1280	1358	1640	1258	1309
01:19:06	1713	1842	1614	1588	1514	1535	276	271	341	301	195	364	304	285	283	316	315	288	1709	1085	1330	1310	1249	1373
01:20:59	1662	1767	1477	1436	1395	1426	282	325	319	297	311	299	372	296	327	314	342	326	1543	1238	1596	1371	1284	1238
01:22:52	1708	1605	1700	1320	1615	1462	326	254	285	316	257	324	319	322	373	251	352	291	1488	1154	1483	1290	1209	1374
01:24:45	1781	1466	1566	1465	1424	1315	331	282	351	263	286	252	380	305	348	314	333	262	1434	1159	1407	1257	1134	1327
01:26:38	1407	1519	1609	1427	1343	1393	333	315	384	377	356	266	310	370	241	270	304	237	1209	1039	1247	1061	1098	1051
01:28:31	1499	1407	1409	1168	1449	1263	261	258	304	280	349	340	330	303	291	294	337	318	1339	940	1377	1182	1180	1060
