## Supplementary material for "*N*-chlorination mediates protective and immunomodulatory effects of oxidized human plasma proteins": Source Data: Figure_7_Source_data_3.csv

Field Group
Experiment File Name:	Lucigenin_assay_protocol_1_190129_0001_Globuline.xpt
Date	29.01.2019_	Plate Number:	Plate 1
Time	16:53:38
Lum
Kinetic read	PMA -INH	PMA -INH	PMA -INH	PMA +DPI	PMA +DPI	PMA +DPI	PMA +Wort	PMA +Wort	PMA +Wort	PMA +GÖ	PMA +GÖ	PMA +GÖ
00:00:00	469	563	530	409	314	370	445	390	361	432	402	465
00:01:53	594	668	557	279	363	330	412	473	345	498	382	447
00:03:46	556	517	688	309	406	412	496	500	415	520	463	530
00:05:39	691	541	712	288	369	372	458	441	385	489	469	396
00:07:32	602	561	687	409	413	333	484	413	409	548	460	448
00:09:25	697	707	753	318	442	374	390	420	426	459	493	501
00:11:18	825	644	749	397	328	325	466	423	505	435	495	592
00:13:11	761	678	787	347	352	318	458	458	543	501	559	489
00:15:04	835	759	776	335	366	403	612	519	523	504	449	492
00:16:57	914	663	996	385	348	365	434	542	409	548	588	528
00:18:50	1122	724	1044	421	364	409	443	545	435	492	450	496
00:20:43	1440	791	1298	380	317	393	642	507	506	598	563	631
00:22:36	1627	1071	1491	402	370	424	635	424	582	574	552	549
00:24:29	1847	1092	1930	283	395	369	663	538	560	639	636	460
00:26:22	2359	1216	2433	425	329	461	736	676	692	640	716	658
00:28:15	2775	1388	2910	351	425	374	864	934	824	668	702	617
00:30:08	2917	2042	3746	409	472	408	1042	1033	824	841	680	642
00:32:01	3736	2153	4468	380	364	362	1340	1410	1054	913	689	911
00:33:54	3906	2803	4934	466	429	413	1679	1680	1102	971	764	764
00:35:47	4338	2983	5607	390	348	379	1825	1911	1679	1025	719	772
00:37:40	4594	4061	6248	403	391	480	2274	2103	1931	1055	761	948
00:39:33	4718	4533	6432	405	447	338	2573	2354	2023	1042	930	882
00:41:26	5192	4683	6724	381	413	441	3074	2928	2738	1195	987	1021
00:43:19	5416	5387	6926	411	368	387	3276	3117	3044	1166	932	1070
00:45:12	5371	5824	6920	403	415	350	3568	3467	3317	1300	1015	1132
00:47:05	5451	6009	6607	396	460	419	4130	3943	3769	1349	1046	1127
00:48:58	5758	6894	6672	391	366	550	4347	4232	3949	1452	1000	1300
00:50:51	5602	6775	6494	413	446	376	4506	4432	4065	1503	1308	1086
00:52:44	5393	6632	6523	429	442	405	4736	4673	4319	1477	1268	1354
00:54:37	5502	6195	6196	466	414	427	4935	4832	4295	1380	1365	1392
00:56:30	5421	6607	6078	402	395	428	4654	4637	4344	1672	1304	1523
00:58:23	5178	6500	5517	440	343	318	5155	4872	4667	1979	1600	1567
01:00:16	5097	6195	5557	462	474	409	4506	4423	4450	1831	1373	1473
01:02:09	4631	6190	4907	384	376	397	4855	4562	4476	2217	1644	1669
01:04:02	4535	6038	4474	423	435	488	4950	3846	4028	2016	1715	1689
01:05:55	4715	5706	4308	353	383	437	4507	4215	4085	2024	1828	1596
01:07:48	4332	5515	4126	507	440	446	4452	4140	4092	2040	1589	1745
01:09:41	4258	5114	3667	471	345	351	4077	4032	3747	2066	1970	1751
01:11:34	3954	5229	3308	457	436	409	3831	4387	3805	2332	1695	1774
01:13:27	4067	4775	3419	309	379	398	3845	4278	3463	2040	1758	1627
01:15:20	3805	4226	2994	376	357	426	3748	3846	3999	2030	2027	1590
01:17:13	3259	4231	2808	404	352	433	3271	4019	3458	2197	1904	2077
01:19:06	3262	4013	2822	413	348	301	3421	3845	3375	2243	2119	1998
01:20:59	3199	3674	2676	298	434	418	3265	3496	2858	1982	1928	1893
01:22:52	3034	3392	2399	409	380	386	2855	3400	3167	2151	1986	1891
01:24:45	2928	3267	2209	349	412	399	2885	3262	3145	2229	2080	1882
01:26:38	2781	3018	2217	373	398	369	2555	3338	2921	1871	2040	1735
01:28:31	2497	2923	1650	411	354	344	2628	3302	2593	2213	2154	1942
Field Group
Experiment File Name:	Lucigenin_assay_protocol_1_190125_0001_30 MIN INH.xpt
Date	25.01.2019_	Plate Number:	Plate 1
Time	10:49:49
Lum
Kinetic read	PMA -INH	PMA -INH	PMA -INH	PMA +DPI	PMA +DPI	PMA +DPI	PMA +Wort	PMA +Wort	PMA +Wort	PMA +GÖ	PMA +GÖ	PMA +GÖ
00:00:00	275	258	369	68	88	89	97	94	104	175	233	237
00:01:53	227	315	362	117	83	69	126	147	150	154	178	185
00:03:46	293	317	316	95	95	99	88	119	161	187	226	183
00:05:39	246	317	339	95	116	106	117	154	137	196	199	169
00:07:32	265	313	313	62	79	99	179	164	166	212	247	190
00:09:25	321	402	449	76	85	77	186	243	160	214	234	165
00:11:18	390	364	491	69	82	95	281	213	190	228	234	208
00:13:11	421	412	537	62	74	65	253	275	226	265	196	318
00:15:04	452	422	534	69	79	73	238	289	254	365	290	371
00:16:57	590	483	543	114	76	74	254	292	191	412	268	235
00:18:50	680	597	641	120	79	66	310	351	231	433	313	412
00:20:43	843	755	844	105	87	99	367	376	347	551	423	421
00:22:36	1096	973	832	91	109	79	511	591	356	602	364	380
00:24:29	1422	1214	1398	98	93	111	497	763	404	695	495	488
00:26:22	1876	1536	1664	153	133	104	648	899	556	807	495	550
00:28:15	2097	1868	1831	91	109	123	756	969	702	952	635	757
00:30:08	2628	2447	2538	131	67	88	863	1216	984	1153	659	655
00:32:01	3114	2837	3366	112	120	97	1142	1595	1180	1308	654	1018
00:33:54	3811	3551	3856	123	120	118	1431	1758	1337	1253	878	937
00:35:47	4403	4393	4145	166	120	135	1679	2358	1553	1685	825	1174
00:37:40	4944	4726	5107	153	109	171	1962	2636	1919	1710	1025	1243
00:39:33	5573	5407	5317	147	108	159	2319	3081	2287	2056	1177	1194
00:41:26	5935	5867	5813	128	161	134	2418	3349	2713	2213	1219	1326
00:43:19	5982	6562	6749	129	128	141	3047	3588	2842	2346	1311	1424
00:45:12	6328	6446	6567	153	154	161	3400	3815	3163	2354	1280	1436
00:47:05	6088	6276	6054	134	130	194	3744	3924	2983	2449	1515	1456
00:48:58	6146	6513	6567	120	137	151	3970	4098	3315	2830	1731	1645
00:50:51	6189	6248	5988	212	163	187	3727	4096	3322	3271	1884	1824
00:52:44	6104	6517	6283	205	164	125	3876	4001	3563	3198	2082	1886
00:54:37	5998	5849	5635	170	194	171	4186	4295	3683	3287	2105	1988
00:56:30	5800	5705	5633	179	142	122	4147	3963	3563	3257	2008	2057
00:58:23	5442	5021	5397	135	158	169	3734	3702	3655	3164	2177	2048
01:00:16	5543	5344	4839	130	123	123	4065	3814	3398	3153	2461	2170
01:02:09	5392	5062	4973	198	180	173	3851	3688	3338	3342	2524	2371
01:04:02	4788	4659	4178	141	214	191	3978	3551	3308	3540	2840	2192
01:05:55	4469	4411	4269	189	154	200	3952	3474	3596	3253	2781	2412
01:07:48	4458	3947	3692	182	180	146	3382	3014	3014	3423	2860	2679
01:09:41	4329	3785	3700	147	177	215	3611	3049	3033	2949	3157	2562
01:11:34	4082	3451	3452	136	133	149	3297	2812	2899	3138	2926	2646
01:13:27	3745	3369	3114	219	151	179	3052	3076	2741	2944	2856	2785
01:15:20	3361	2944	3150	152	198	198	3047	2715	2720	2959	3107	2761
01:17:13	3294	2940	2888	133	110	179	2574	2733	2601	2943	3067	2565
01:19:06	3011	2668	2704	146	191	235	2665	2550	2509	2843	2757	2642
01:20:59	2662	2592	2594	184	128	158	2653	2316	2522	2656	3023	2617
01:22:52	2562	2399	2130	187	177	139	2177	2248	2594	2680	2895	2856
01:24:45	2336	2234	2263	146	166	186	2652	2556	2204	2457	2626	2336
01:26:38	2348	2064	1948	214	200	254	2129	1895	2147	2668	2746	2795
01:28:31	2132	1772	1927	169	162	160	1968	1904	2111	2440	2614	2582
Lum
Kinetic read	PMA -INH	PMA -INH	PMA -INH	PMA +DPI	PMA +DPI	PMA +DPI	PMA +Wort	PMA +Wort	PMA +Wort	PMA +GÖ	PMA +GÖ	PMA +GÖ
00:00:00	356	409	384	207	267	230	241	257	269	316	302	322
00:01:53	444	539	385	277	220	327	256	354	237	237	271	246
00:03:46	494	510	563	209	206	410	291	270	335	260	276	308
00:05:39	441	524	486	233	215	296	292	314	320	304	317	285
00:07:32	611	497	597	195	259	219	421	304	334	334	371	279
00:09:25	785	677	653	266	244	217	452	378	376	356	234	276
00:11:18	856	868	710	260	226	217	478	406	537	327	355	337
00:13:11	1228	1017	1080	271	230	234	522	421	595	495	357	414
00:15:04	1459	1282	1216	304	268	264	681	520	678	357	418	329
00:16:57	1985	1657	1602	304	281	224	723	567	740	469	423	346
00:18:50	2496	2242	2258	243	311	313	884	665	874	386	499	375
00:20:43	2999	2842	2849	265	251	320	954	695	1231	514	410	389
00:22:36	3884	3691	3645	260	275	326	1001	1085	1588	504	569	497
00:24:29	4710	4283	4509	343	320	227	1501	1064	1982	545	532	499
00:26:22	5478	5415	5611	366	304	289	1776	1258	2137	660	544	500
00:28:15	6534	6106	6414	350	368	283	1918	1736	2783	632	653	648
00:30:08	6690	6879	7090	298	349	324	2499	2070	3181	673	663	676
00:32:01	7234	7159	7502	304	294	261	2879	2406	4092	728	680	732
00:33:54	7567	6975	7804	314	325	340	3005	2672	4193	820	803	828
00:35:47	7253	7603	8104	274	317	300	3415	3139	4849	941	900	888
00:37:40	7218	6955	7362	337	312	276	3916	3513	4888	990	907	1121
00:39:33	7462	6870	6782	352	297	282	3925	3823	4883	922	770	1101
00:41:26	6975	6165	6712	296	269	327	4554	4308	4991	1077	1102	1204
00:43:19	6296	6284	6209	381	357	310	4219	4068	4932	1053	1061	1313
00:45:12	6514	5796	5860	312	272	271	4584	4404	4506	1270	1116	1326
00:47:05	6092	5143	5337	362	307	358	4601	4418	4842	1397	1332	1481
00:48:58	5597	4828	5014	367	231	300	4238	4493	4286	1730	1596	1821
00:50:51	5584	4207	4540	360	347	326	4632	4851	4083	1657	1520	1692
00:52:44	5148	4203	4029	309	262	306	4108	4410	4092	1770	1525	1671
00:54:37	4723	3996	3649	380	335	352	4353	4231	3703	1938	1635	1815
00:56:30	4180	3406	3402	375	336	231	4308	4118	3479	1724	2036	2062
00:58:23	4106	3528	3239	286	271	253	4112	4168	3569	2202	1827	2095
01:00:16	3637	2944	3034	316	316	277	3991	4089	3288	2209	1929	2012
01:02:09	3578	2927	3017	382	318	334	3760	4318	3151	2184	1962	2040
01:04:02	3526	2738	2363	301	321	374	3568	3761	2811	2205	2103	2177
01:05:55	2891	2770	2519	334	323	339	3388	3522	2671	2274	2322	2387
01:07:48	3065	2414	2342	294	379	221	3101	3660	2497	2318	2428	2527
01:09:41	2692	2291	2340	385	262	363	3262	3334	2269	2290	2292	2349
01:11:34	2442	2179	2187	310	273	276	3019	3336	2512	2276	2423	2112
01:13:27	2407	2053	2073	403	331	318	3228	3228	2306	2271	2538	2466
01:15:20	2461	1826	2030	344	341	370	2595	2979	2145	2424	2515	2396
01:17:13	2195	1727	1810	332	306	308	2871	2984	2038	2365	2253	2234
01:19:06	1986	1774	1653	268	321	272	2641	2723	2029	2363	2142	2600
01:20:59	1815	1440	1632	317	286	273	2563	3073	1913	2092	2363	2402
01:22:52	1684	1613	1430	306	277	323	2295	2744	1923	2176	2557	2265
01:24:45	1864	1625	1396	248	248	313	2201	2543	1817	2066	2321	2248
01:26:38	1967	1313	1293	308	300	346	2160	2397	1800	2107	2172	2101
01:28:31	1534	1485	1425	308	347	376	2220	2342	1503	1985	2378	2124
